# Genome wide association study of Arabidopsis seed mucilage layers at a regional scale

**DOI:** 10.1101/2023.10.21.563161

**Authors:** Sébastien Viudes, Rémy Zamar, Vincent Burlat, Fabrice Roux, Christophe Dunand

## Abstract

The myxospermous species *Arabidopsis thaliana* extrudes a polysaccharidic mucilage from the seed coat epidermis during imbibition. The whole seed mucilage can be divided into a seed-adherent layer and a fully soluble layer, both layers presenting natural genetic variations. The adherent mucilage is variable in size and composition, while the soluble mucilage is variable in composition and physical properties. Studies reporting both the genetic architecture and the putative selective agents acting on this natural genetic variation are scarce. In this study, we set up a Genome Wide Association study (GWAS) based on 424 natural accessions collected from 166 natural populations of *A. thaliana* located south-west of France and previously characterized for a very important number of abiotic and biotic factors. We identified an extensive genetic variation for both mucilage layers. The adherent mucilage was mainly related to precipitation and temperature whereas the non-adherent mucilage was unrelated to any environmental factors. By combining a hierarchical Bayesian model with a local score approach, we identified 55 and 28 candidate genes, corresponding to 26 and 10 QTLs for the adherent and non-adherent mucilages, respectively. Putative or characterized function and expression data available in the literature were used to filter the candidate genes. Only one gene among our set of candidate genes was already described as a seed mucilage actor, leaving a large set of new candidates putatively implicated inseed mucilage synthesis or release. The present study lay out foundation to understand the influence of regional ecological factors acting on seed mucilage in *A. thaliana*.
