## Supplemental table 1 for "Genome wide association study of Arabidopsis seed mucilage layers at a regional scale"

### Sheet: r
Table S1: Spearman correlation matrix across every population between measured traits and their harvested site environmental parameters. Indicated values in the upper half are spearman correlation coefficient and values in the down part are the coresponding p-values after an FDR correction.
	MAT	MCMT	PPT_wt	PPT_sp	PPT_sm	PPT_at	Total_nitrogen	Carbon.nitrogen_ratio	pH	Phosphore	Calcium	Magnesium	Sodium	Potassium	Iron	Aluminium	WHC	Organic_carbon	Soil_organic_matter	Manganese	adherent_mucilage_area	seed_area	non.adherent_mucilage_area
MAT		0.793423	-0.457051	-0.766531	-0.778549	-0.799341	-0.264224	0.124813	0.152413	-0.00785219	0.0665341	0.0490959	0.0547187	0.118073	-0.200917	-0.280116	-0.153196	-0.179436	-0.179722	-0.171278	-0.283418	-0.237418	0.0436413
MCMT	0		-0.512726	-0.515798	-0.477949	-0.573351	-0.228152	0.16963	0.218339	-0.0470879	-0.000459343	-0.14015	-0.0707242	-0.126024	-0.105166	-0.246043	-0.222106	-0.0915669	-0.0918368	-0.22289	-0.351456	-0.241078	0.0137667
PPT_wt	6.02085e-10	1.63936e-12		0.456827	0.388894	0.770521	0.207081	0.0124059	-0.0726072	-0.0603984	-0.04389	0.19761	-0.0612105	0.00580538	-0.0765173	0.0566519	0.0871582	0.157185	0.157806	0.0480208	0.43606	0.188012	-0.0134315
PPT_sp	0	1.14597e-12	6.15258e-10		0.779744	0.802876	0.197185	0.0257671	-0.0810137	-0.0308405	-0.0525252	-0.0730357	-0.0673536	-0.112178	0.203303	0.140361	0.106148	0.204451	0.205007	0.0567688	0.132234	0.150143	-0.0324636
PPT_sm	0	7.42268e-11	2.24302e-07	0		0.748277	0.261247	-0.00871217	-0.0973329	0.00177961	0.00504564	-0.0417953	-0.167128	-0.0791062	0.23532	0.239687	0.0475714	0.248216	0.248581	0.100078	0.155186	0.179383	-0.0327274
PPT_at	0	6.66134e-16	0	0	0		0.278173	-0.00667551	-0.0570303	-0.0252283	-0.0512596	-0.0470121	-0.111351	-0.145403	0.0965247	0.149437	0.0911627	0.241095	0.24162	0.0486621	0.384887	0.253603	-0.0189146
Total_nitrogen	0.000581913	0.00311234	0.00742894	0.0108837	0.000674529	0.000284719		0.00879521	-0.289242	0.469741	0.629467	0.450584	0.276713	0.312085	0.0726547	-0.00343808	0.342367	0.871772	0.871853	0.180923	0.158497	0.245804	0.0826658
Carbon.nitrogen_ratio	0.109105	0.0288984	0.873955	0.741753	0.911297	0.931976	0.910455		0.0475084	-0.00650028	-0.09899	-0.133668	0.00481842	-0.0955647	0.136798	-0.0607143	-0.334811	0.430115	0.43018	-0.0769669	-0.0502494	0.0730738	-0.0732417
pH	0.0499573	0.00471303	0.352559	0.299453	0.212201	0.465497	0.0001571	0.543306		-0.0324669	0.265831	-0.304758	-0.174975	-0.231697	-0.170325	-0.393983	-0.254573	-0.215336	-0.215362	-0.820858	-0.153446	-0.147468	-0.0822132
Phosphore	0.920022	0.546885	0.43952	0.693254	0.981845	0.746968	1.71785e-10	0.933758	0.677955		0.542415	0.347019	0.222874	0.500528	-0.0108834	-0.0354543	0.199045	0.38133	0.381252	-0.0601047	-0.0116826	-0.0816429	-0.057412
Calcium	0.394382	0.995314	0.57447	0.501526	0.948558	0.511905	0	0.204484	0.000536959	4.41869e-14		0.410347	0.289744	0.411984	-0.0932763	-0.266698	0.303495	0.510693	0.510991	-0.300957	-0.102482	-0.000154788	-0.0110752
Magnesium	0.529902	0.0717085	0.0107104	0.349717	0.592885	0.547531	1.11888e-09	0.0859992	6.54498e-05	4.64115e-06	4.00176e-08		0.350639	0.651849	-0.00208172	0.0405029	0.422492	0.300955	0.300819	0.289296	0.0178189	-0.00862347	0.0191608
Sodium	0.483803	0.365218	0.433382	0.388571	0.0313832	0.153217	0.00030739	0.950872	0.0241467	0.00389887	0.000152823	3.6314e-06		0.390818	0.101021	0.00894369	0.258342	0.223682	0.223337	0.193846	0.0231944	-0.0527428	-0.0793609
Potassium	0.129755	0.105685	0.940825	0.150167	0.311013	0.0615977	4.25352e-05	0.220663	0.00266783	6.5592e-12	3.49111e-08	0	1.93118e-07		0.0317778	0.0539382	0.445989	0.189565	0.189644	0.255522	0.0526653	-0.0208988	0.0402064
Iron	0.00944271	0.177506	0.327163	0.00861226	0.00227355	0.21604	0.352243	0.0788371	0.0282384	0.889318	0.231967	0.978764	0.195306	0.684421		0.680716	-0.0427525	0.109054	0.10883	0.153968	-0.031862	0.0650377	-0.075789
Aluminium	0.000256955	0.00139657	0.468467	0.071278	0.00186907	0.0546537	0.964935	0.437126	1.50665e-07	0.650198	0.000514055	0.604379	0.90895	0.49007	0		0.0491353	-0.0678005	-0.0681112	0.37653	0.104035	0.0587132	-0.112482
WHC	0.0487776	0.00402724	0.264167	0.173471	0.542771	0.242763	6.33261e-06	1.03816e-05	0.000933428	0.010143	7.04153e-05	1.42746e-08	0.000777777	1.7243e-09	0.584437	0.529571		0.125732	0.126287	0.214357	-0.000300386	0.050188	0.0669939
Organic_carbon	0.0207109	0.240672	0.0431272	0.00823604	0.001262	0.00175338	0	7.31765e-09	0.00533288	4.00297e-07	2.07345e-12	8.14898e-05	0.00376794	0.0144397	0.161927	0.385423	0.106503		0.999987	0.122223	0.0855123	0.210396	0.0256865
Soil_organic_matter	0.0205059	0.239282	0.0422987	0.00805923	0.00124056	0.00171193	0	7.2756e-09	0.0053271	4.0266e-07	2.00351e-12	8.21289e-05	0.00382332	0.0143977	0.162794	0.383245	0.104953	0		0.121943	0.0855316	0.210657	0.0259749
Manganese	0.0273551	0.00389624	0.538961	0.467548	0.199528	0.533549	0.0196639	0.32432	0	0.441752	8.14808e-05	0.000156633	0.012334	0.000891728	0.0476385	5.7377e-07	0.00555015	0.116713	0.117559		0.215059	0.160977	0.00787818
adherent_mucilage_area	0.000215467	3.4344e-06	4.29586e-09	0.0894488	0.0458869	3.05406e-07	0.0413926	0.520268	0.0484075	0.881248	0.18889	0.819752	0.766756	0.500384	0.68363	0.182239	0.996935	0.273328	0.273219	0.00539352		0.273816	0.0862
seed_area	0.00207029	0.00175472	0.0152773	0.0535083	0.0207491	0.00097784	0.00141216	0.349465	0.0579585	0.295703	0.998421	0.912197	0.499753	0.789272	0.405126	0.452413	0.520778	0.00651223	0.00644477	0.0382744	0.000357412		0.412665
non.adherent_mucilage_area	0.576642	0.860262	0.863632	0.677985	0.675517	0.808875	0.289673	0.348356	0.29233	0.462511	0.88738	0.806436	0.309453	0.607031	0.331802	0.14906	0.391115	0.742533	0.739745	0.919759	0.269474	3.29755e-08
