## Supplemental table 2 for "Genome wide association study of Arabidopsis seed mucilage layers at a regional scale"

### Sheet: Feuil1
						BELMONTE et al (2013) PNAS (CUTOFF 45)
						GSM311283 GSM311284	GSM284397 GSM284398	GSM378657 GSM378658	GSM311295 GSM311296	GSM501165 GSM501166	GSM378743 GSM378744	GSM311281 GSM311282	GSM284395 GSM284396	GSM378654 GSM378655 GSM378656	GSM311293 GSM311294	GSM501163 GSM501164	GSM378741 GSM378742	GSM311285 GSM311286	GSM499416 GSM499417	GSM378659 GSM378660	GSM499418 GSM499419	GSM501167 GSM501168	GSM378745 GSM378746	GSM284386 GSM284387	GSM311273 GSM311274	GSM284384 GSM284385	GSM378645 GSM378646	GSM311287 GSM311288	GSM501157 GSM501158	GSM378733 GSM378734	GSM311275 GSM311276	GSM284388 GSM284389	GSM378647 GSM378648	GSM499420 GSM499421	GSM378735 GSM378736	GSM311277 GSM311278	GSM284390 GSM284391	GSM378649 GSM378650	GSM311289 GSM311290	GSM501159 GSM501160	GSM378737 GSM378738	GSM311279 GSM311280	GSM284392 GSM284393 GSM284394	GSM378651 GSM378652 GSM378653	GSM311291 GSM311292	GSM501161 GSM501162	GSM378739 GSM378740
						SEED COAT						CHALAZAL SEED COAR						WHOLE SEED							EMBRYO						MICROPYLAR ENDOSPERM					PERIPHERAL ENDOSPERM						CHALAZAL ENDOSPERM
GWAS trait	ORF/AgI	Spot ID	Gene Symbol	Desription (TAIR)	MAX BELMONTE	pg SC	g SC	h SC	lc SC	bc SC	mg SC	pg CZSC	g CZSC	h CZSC	lc CZSC	bc CZSC	mg CZSC	pg WS	g WS	h WS	lc WS	bc WS	mg WS	g SUS	pg EP	g EP	h EP	lc EP	bc EP	mg EP	pg MCE	g MCEN	h MCEN	lc MCEN	mg MCEN	pg PEN	g PEN	h PEN	lc PEN	bc PEN	mg PEN	pg CZEN	g CZEN	h CZEN	lc CZEN	bc CZEN	mg CZEN
Adherent mucilage	At5g44080	249074_at		Basic-leucine zipper (bZIP) transcription factor family protein;(source:Araport11)	3372.13	1194.27	1157.94	897.875	1019.41	964.903	617.425	1588	1421.21	1398.76	1429.29	876.898	941.343	1121.18	661.668	942.573	333.556	480.707	595.886	699.534	458.866	756.391	392.529	702.191	494.688	544.446	427.313	1773.09	508.901	350.689	535.991	100.561	424.573	513.157	521.433	330.665	526.821	1550.29	2992.93	3372.13	1433.76	473.268	694.025
Non-adherent mucilage	At2g34480	267007_at		Encodes a nuclear localized member of the ribosomal L18ae/LX protein family. Loss of function mutations show reduced transmission through the gametophytes and embryo lethality.	3191.11	947.457	761.052	653.826	832.26	924.287	532.167	595.752	729.69	602.581	621.2	662.246	570.113	826.528	1421.77	1015.22	1733.24	1786.27	1410.16	1091.39	3191.11	2628.75	1966.45	2392.28	1954.76	1380.7	1593.34	1401.97	1155.38	1088.2	1000.87	1980.36	1678.97	1677.25	901.355	1626.51	1240.73	899.937	284.003	297.309	609.059	1362.5	523.327
Adherent mucilage	At5g22880	249916_at	HTB2	Encodes a histone 2B (H2B) protein. This protein can be ubiquitinated in planta, and this modification depends on the HUB1 and HUB2 E3 ubiquitin ligases.	1751.99	735.681	806.984	217.395	184.462	93.9444	112.291	596.681	832.929	261.864	185.161	109.855	110.44	498.494	363.803	309.236	381.86	550.8	229.933	194.219	1420.7	1751.99	905.338	813.535	1108.1	191.145	365.34	218.981	396.071	280.45	151.223	358.447	486.091	341.78	640.274	322.311	176.556	294.454	123.848	71.0339	91.9255	133.868	242.55
Adherent mucilage	At1g47980	259615_at		desiccation-like protein;(source:Araport11)	1581.05	2.41221	13.4765	1.01287	31.304	24.5743	78.8921	1.79949	0.728177	2.77272	3.58265	1.4795	5.54084	1.29629	1.38212	2.08395	19.1891	8.35846	61.9762	1.43451	8.17256	1.55121	5.40025	2.1587	0.848759	5.2752	4.16205	5.755	75.4009	271.036	1581.05	2.71179	1.72689	9.73303	3.45729	16.9219	662.429	2.62813	8.48216	3.28856	1.36498	3.09393	267.173
Non-adherent mucilage	At4g16790	245384_at	HRGP	hydroxyproline-rich glycoprotein family protein;(source:Araport11)	1345.79	3.64794	11.5439	18.3322	23.0605	24.357	21.3455	418.49	1022.1	919.143	902.376	1045.31	1345.79	73.687	45.8968	21.8634	55.469	18.5423	10.4646	11.4873	8.60275	5.83438	0.433163	10.3537	7.78581	6.52238	3.23694	0.614035	9.53626	40.6235	58.2555	6.20415	17.0852	7.94469	13.0355	28.662	28.7902	21.818	7.02539	20.323	52.3033	13.1353	57.2168
Adherent mucilage	At1g12270	259519_at	TPR	Encodes one of the 36 carboxylate clamp (CC)-tetratricopeptide repeat (TPR) proteins (Prasad 2010, Pubmed ID: 20856808) with potential to interact with Hsp90/Hsp70 as co-chaperones.	1229.84	343.986	204.704	227.704	233.564	106.84	162.144	380.304	305.477	214.233	248.283	158.1	196.418	390.939	81.4789	267.263	157.796	134.159	107.831	394.919	1229.84	782.434	1165.65	393.197	425.596	89.8086	485.701	359.67	1150.89	84.8963	46.726	581.892	485.103	747.495	198.477	168.888	54.3181	539.072	305.257	583.193	375.966	413.26	36.3559
Non-adherent mucilage	At1g09830	264675_at		glycinamide ribonucleotide synthetase (GAR synthetase) that catalyzes the conversion of phosphoribosyl amine to phosphoribosyl glycineamide	1168.41	283.187	362.468	361.383	231.483	238.266	172.136	225.056	276.883	295.231	319.854	256.697	228.6	257.72	374.359	293.469	291.344	311.836	190.354	428.504	977.436	564.299	737.063	502.532	286.072	87.2591	391.133	447.137	974.027	132.944	141.045	774.552	1168.41	763.127	399.453	164.483	139.164	391.756	262.066	478.929	753.084	561.405	172.535
Adherent mucilage	At5g26360	246830_at		TCP-1/cpn60 chaperonin family protein;(source:Araport11)	959.003	373.542	349.275	244.283	256.78	281.65	135.662	281.171	293.868	225.96	200.039	312.897	167.512	284.308	424.079	264.784	433.017	438.313	399.31	445.142	959.003	865.222	772.386	562.614	685.861	510.443	614.246	479.633	544.447	416.371	399.396	718.039	840.57	743.252	530.468	560.11	560.89	234.471	253.727	295.24	380.387	576.558	509.217
Adherent mucilage	At4g15390	245555_at		HXXXD-type acyl-transferase family protein;(source:Araport11)	726.94	10.8986	6.35339	4.74694	473.073	726.94	109.201	0.831858	7.2217	2.84138	31.1898	23.0031	29.7261	5.51336	10.0455	18.1257	253.406	345.208	304.652	5.34631	7.45353	17.1269	26.9541	108.826	243.043	274.73	12.2111	3.23698	12.4306	99.6059	16.2857	3.5605	1.9704	8.75735	21.181	313.901	108.204	4.01015	21.0931	6.25313	13.3521	11.3471	24.2234
Non-adherent mucilage	At2g22970	267264_at	SCPL11	serine carboxypeptidase-like 11;(source:Araport11)	674.696	674.696	361.129	258.436	91.5112	56.4284	40.4394	62.393	24.1583	29.6455	29.8468	9.34065	10.7583	334.091	230.245	107.937	16.7905	21.7086	38.6101	9.26776	2.34754	7.79055	5.677	3.98073	13.4614	14.2971	13.0778	6.66556	0.841633	10.7156	71.4486	4.48777	11.4286	4.27751	2.17543	5.36821	39.1142	2.83487	11.7114	2.49455	7.78718	0.8588	10.2957
Adherent mucilage	At2g03150	266727_at	RSA1	Encodes a nuclear-localized calcium-binding protein RSA1 (SHORT ROOT IN SALT MEDIUM 1), which is required for salt tolerance.	656.8	238	186.104	69.4594	95.6495	127.925	120.483	381.096	446.36	294.53	262.823	126.964	91.9199	248.686	59.4656	126.452	83.2055	89.2467	65.5154	289.437	449.581	656.8	396.678	312.016	260.135	185.829	246.702	152.433	358.569	115.285	207.596	244.573	293.33	267.948	127.872	103.528	130.525	249.344	446.867	438.591	150.871	112.975	188.03
Adherent mucilage	At3g25170	257821_at	RALFL26	Member of a diversely expressed predicted peptide family showing sequence similarity to tobacco Rapid Alkalinization Factor (RALF), and is believed to play an essential role in the physiology of Arabidopsis. Consists of a single exon and is characterized by a conserved C-terminal motif and N-terminal signal peptide.	593.284	14.6632	68.6096	4.02459	61.3678	10.5788	18.3577	14.1344	10.624	43.0558	14.1212	92.9983	10.7684	14.1683	8.42845	12.8578	1.88776	1.66941	2.72974	11.6682	32.3112	9.22347	1.08688	189.217	6.74412	11.3234	29.4361	8.62246	13.4701	12.3679	13.5606	2.08555	9.36204	10.0119	180.826	7.65118	13.4632	13.9555	11.2728	25.1164	593.284	11.0494	7.94332
Adherent mucilage	At3g21610	258171_at		Acid phosphatase/vanadium-dependent haloperoxidase-related protein;(source:Araport11)	571.718	295.176	487.198	276.367	340.14	423.137	369.505	212.267	361.682	248.464	571.718	243.213	426.093	225.354	387.811	229.262	197.843	112.671	99.1742	142.333	85.0077	91.3606	62.5568	62.7375	39.5138	63.0517	558.144	379.722	104.734	146.294	159.923	130.027	100.321	68.9635	110.209	94.9905	84.8139	183.403	393.905	189.58	302.923	184.065	252.75
Non-adherent mucilage	At2g34490	266996_at	CYP71A2	Encodes a protein with C22-sterol desaturase activity. The enzyme was shown to catalyze the conversion of both 24-<i>epi</i>-campesterol and &beta;-sitosterol to brassicasterol and stigmasterol, respectively, in the presence of NADPH.	526.915	16.8355	52.1161	153.529	100.835	526.915	462.686	59.9088	135.834	129.538	153.757	145.079	193.726	20.9852	71.8328	59.9609	68.0416	108.681	148.144	0.521344	7.33515	4.35658	1.76777	1.98775	3.33425	27.6035	3.22071	7.18757	10.4221	2.1361	184.555	10.4362	6.05183	3.70564	5.95724	8.43465	267.875	18.3102	13.739	19.0582	43.25	4.57199	102.814
Adherent mucilage	At5g44070	249078_at	CAD1	Phytochelatin synthase gene confers tolerance to cadmium ions. Catalyzes phytochelatin (PC) synthesis from glutathione (GSH) in the presence of Cd2+, Zn2+, Cu2+ and Fe3+, but not by Co2+ or Ni2+.The mRNA is cell-to-cell mobile.	521.661	124.478	228.87	120.891	120.857	193.245	191.937	275.019	190.606	237.998	123.666	131.688	521.661	139.005	76.1843	143.597	157.265	51.0175	43.419	33.6478	33.5935	34.2081	36.7436	71.8174	37.7867	70.9995	22.5555	22.4563	25.5629	52.0507	18.4943	19.1273	44.9307	34.4318	48.2833	54.3824	20.6024	19.0968	17.5197	43.9935	27.0584	21.3734	57.8089
Adherent mucilage	At4g35260	253196_at	IDH1	Encodes a regulatory subunit of the mitochondrially-localized NAD+- dependent isocitrate dehydrogenase.	495.716	325.694	192.638	319.35	216.118	233.833	196.2	495.716	208.414	335.971	172.875	328.127	308.551	409.953	432.02	266.272	312.333	220.432	160.236	365.378	318.713	206.282	288.384	148.762	198.632	48.2797	288.101	415.301	191.095	268.488	104.243	344.274	209.341	320.409	444.193	290.655	117.889	164.609	162.1	312.261	177.619	375.301	137.119
Non-adherent mucilage	At4g16780	245276_at	ATHB-2	Encodes a homeodomain-leucine zipper protein that is rapidly and strongly induced by changes in the ratio of red to far-red light. It is also involved in cell expansion and cell proliferation and in the response to auxin. The mRNA is cell-to-cell mobile.	486.505	2.71631	0.816504	7.58088	8.91076	16.5628	6.39153	23.4782	3.19509	10.0341	13.1338	63.983	2.63659	10.7175	5.57746	21.6663	24.5934	42.8663	25.21	11.916	42.5782	11.6376	8.80959	35.8178	37.1246	21.4084	30.9818	41.4095	63.4246	29.1708	48.3888	2.42668	9.55025	133.014	52.4671	91.7571	90.0336	4.60547	3.15778	4.03647	145.549	486.505	42.9164
Non-adherent mucilage	At1g31760	246581_at		SWIB/MDM2 domain superfamily protein;(source:Araport11)	467.006	81.7835	51.1942	48.0219	68.7444	92.861	52.6952	152.202	132.512	61.9192	98.9681	72.8813	72.3742	83.5443	133.457	114.959	173.076	280.175	300.748	299.823	337.958	446.08	467.006	290.193	324.219	310.308	101.759	107.414	203.616	155.28	282.682	215.138	203.622	303.468	88.7109	173.99	178.847	92.7027	32.9469	27.969	56.2575	184.07	200.288
Adherent mucilage	At5g22875	249861_at		transmembrane protein;(source:Araport11)	445.005	149.198	204.197	184.164	156.514	148.193	181.38	247.696	289.791	291.475	232.339	185.913	172.595	150.203	128.043	172.24	99.1545	143.601	80.5995	120.915	169.284	143.997	108.662	126.672	64.8134	173.45	236.257	147.169	133.226	121.09	197.505	177.024	111.62	127.045	190.003	214.971	152.23	179.247	371.792	445.005	301.869	141.807	159.229
Non-adherent mucilage	At1g13120	262794_at	emb1745	nucleoporin GLE1-like protein;(source:Araport11)	386.886	117.853	71.5323	105.167	77.8569	139	101.546	112.619	70.7766	129.443	66.1378	181.639	111.574	53.2811	56.7634	92.7729	88.4541	102.956	48.2205	142.063	247.343	188.039	260.136	154.246	126.277	124.639	76.579	65.5508	119.715	79.4324	99.2937	81.2943	85.0664	129.536	108.546	106.19	112.798	110.645	24.0566	82.0882	386.886	308.108	135.652
Adherent mucilage	At3g53110	251989_at	LOS4	Encodes a putative DEAD-Box RNA Helicase and has RNA-dependent ATPase activity. Mutant is Sensitive to chilling stress and heat stress. Germination of the mutant is inhibited by ABA. LOS4 may be involved in temperature sensing. Is enriched in the nuclear envelope and also located in the cytoplasm. LOS4 is involved in export of poly A RNA. The mRNA is cell-to-cell mobile.	368.472	236.502	272.562	156.887	96.0737	103.065	173.319	227.133	195.57	282.593	118.059	104.837	122.931	150.417	183.198	142.456	114.129	149.962	147.812	127.521	220.345	229.807	201.854	124.264	190.76	77.1708	192.147	231.25	243.231	104.34	138.285	187.289	256.324	324.345	173.321	69.176	137.54	368.472	213.503	242.037	274.691	296.076	135.977
Non-adherent mucilage	At1g31670	246574_at		Copper amine oxidase family protein;(source:Araport11)	354.203	1.02512	16.9335	5.39801	3.51997	17.7867	354.203	3.62007	7.35068	4.56429	12.5192	5.98691	15.9218	6.94423	15.6043	12.552	8.3744	16.9141	31.6656	3.04916	8.80933	12.1255	2.98246	11.6029	1.36705	7.34213	5.12395	1.2516	4.62142	11.5186	10.2622	17.747	3.69005	3.23339	6.35435	11.2133	2.40112	13.8966	1.65616	28.7945	1.6769	1.62155	1.68758
Adherent mucilage	At5g55060	248087_at		Rab3 GTPase-activating protein catalytic subunit;(source:Araport11)	317.89	64.226	84.6299	105.344	80.2965	88.9608	171.483	44.7182	55.3936	76.5153	75.223	51.2545	96.0958	63.1016	71.321	59.4056	61.6117	74.2698	46.4596	141.612	50.1666	49.6819	55.5719	65.9221	57.5973	88.491	108.179	317.89	35.8176	57.8997	84.2686	64.7823	63.7757	78.6197	58.2273	79.8389	85.2114	69.4573	257.581	139.908	54.5916	50.5527	67.3074
Adherent mucilage	At5g27360	246783_at	SFP2	Encodes a sugar-porter family protein that unlike the closely related gene, SFP1, is not induced during leaf senescence.	301.464	212.653	301.464	275.777	94.3503	42.3028	26.6178	48.6597	44.6005	50.9941	126.775	59.8217	40.9343	134.179	196.766	105.762	62.9693	91.7562	223.113	7.5085	3.18935	5.81162	7.22028	55.7186	79.2807	227.269	36.1009	1.02406	5.80346	69.9357	38.9263	25.4579	12.8456	10.5146	51.5278	37.6735	78.9086	12.6478	13.4898	9.76562	8.38415	2.9478	15.3368
Non-adherent mucilage	At2g22990	267262_at	SNG1	sinapoylglucose:malate sinapoyltransferase. Catalyzes the formation of sinapoylmalate from sinapoylglucose. Mutants accumulate excess sinapoylglucose.	298.888	245.438	298.888	81.1203	55.2293	21.8845	43.3972	18.6623	6.65968	20.6095	16.3738	15.0209	21.4909	181.889	43.347	42.8766	6.76679	13.6937	11.8936	4.57994	2.67784	0.623934	1.35311	6.57946	0.897102	114.63	3.39985	27.6263	0.496992	8.11175	9.90355	16.9679	5.78621	8.26211	8.51648	14.1707	9.87979	41.1215	16.6268	9.43813	10.6323	3.50603	6.90714
Adherent mucilage	At5g23020	249867_at	IMS2	methylthioalkymalate synthase-like. Also known as 2-isopropylmalate synthase (IMS2). encodes a methylthioalkylmalate synthase involved in the biosynthesis of aliphatic glucosinolates which accepts all the omega-methylthio-2-oxoalkanoic acids needed to form the known C3 to C8 glucosinolates in Arabidopsis. The mRNA is cell-to-cell mobile.	289.935	4.11617	8.78616	8.70998	8.60753	88.9515	126.255	1.15469	11.0105	16.1504	11.7848	97.8681	289.935	7.65464	6.18221	31.4099	29.1624	4.51743	33.4757	6.99332	5.68186	3.1506	1.29252	3.20739	4.92354	18.0475	8.22967	9.82025	3.12145	7.04152	6.00561	13.4627	12.8837	0.566185	9.29524	8.75971	9.96059	18.8091	11.0251	12.6582	3.51324	3.11761	4.71421
Non-adherent mucilage	At1g09840	264686_at	ATSK41	shaggy-like protein kinase 41;(source:Araport11)	276.401	115.837	69.7556	75.551	39.3745	46.5965	43.0211	276.401	149.937	182.037	93.3394	143.203	85.5717	126.343	84.1223	62.2333	66.9333	57.8167	68.2575	82.9943	96.4488	195.245	131.291	90.2652	112.734	66.3505	64.9085	58.8239	54.213	156.082	137.561	58.1171	50.9641	15.6689	68.4094	118.032	101.349	63.646	75.3024	46.0367	40.9471	41.0413	74.2541
Adherent mucilage	At3g21630	258173_at	CERK1	LysM receptor-like kinase, based on protein sequence alignment analysis, it has a typical RD signaling domain in its catalytic loop and possesses autophosphorylation activity. Involved in the perception and transduction of the chitin oligosaccharide elicitor. Located in the plasma membrane. CERK1 phosphorylates LIK1, a LLR-RLK that is involved in innate immunity,	241.33	195.28	86.6847	241.33	83.1274	115.551	106.73	157.733	99.285	135.44	77.4604	138.906	138.694	159.011	83.4691	127.864	71.7476	63.1202	83.3321	48.1874	47.218	42.7638	75.4908	63.3516	70.8457	93.1214	90.6331	95.4328	62.8496	38.4356	82.0543	23.7136	1.75323	32.1034	21.6605	57.7004	100.036	39.9063	16.4153	74.0059	3.0825	27.9867	71.2139
Adherent mucilage	At2g39130	267019_at		Transmembrane amino acid transporter family protein;(source:Araport11)	233.082	64.902	87.5223	109.57	142.181	84.3158	64.9955	15.8002	12.1886	10.1412	18.5204	28.4935	11.3706	48.5044	92.0866	67.3764	53.479	45.9437	60.0102	72.1917	38.7054	43.0198	66.4661	45.0373	20.4008	45.7937	149.486	126.472	31.1047	30.6476	47.973	33.9504	38.3659	34.0234	34.5311	48.2463	31.1569	233.082	191.168	177.982	23.1483	17.5556	17.9483
Adherent mucilage	At5g18200	250029_at		encodes an adenylyltransferase	223.371	141.97	123.947	223.371	93.2615	74.9762	82.6073	158.613	87.6891	93.006	76.4233	101.095	134.226	96.3657	106.812	106.03	124.854	92.5428	107.386	112.314	51.0228	33.1494	68.6876	68.1316	56.163	82.442	119.693	50.4735	43.0734	81.3492	53.7635	40.864	32.8773	66.9684	83.5883	76.4875	35.4632	76.1005	57.8353	65.622	58.7653	103.918	52.9172
Adherent mucilage	At4g35240	253185_at		DNA-directed RNA polymerase subunit beta, putative (DUF630 and DUF632);(source:Araport11)	196.857	44.8219	118.828	36.7962	28.4709	51.364	91.8896	196.857	167.03	196.429	90.2135	92.7757	70.7466	35.9938	57.552	53.0359	47.4133	29.1046	46.3638	29.3237	47.4572	54.41	40.7175	24.7701	18.4544	60.4489	5.19114	6.57494	9.55854	18.5558	66.5596	29.1477	44.3337	12.9765	30.7459	25.3546	64.5783	19.583	12.7754	3.8835	9.86516	23.5808	117.753
Adherent mucilage	At3g15940	257797_at	UGT	UDP-Glycosyltransferase superfamily protein;(source:Araport11)	195.681	67.2237	74.7447	96.7954	157.561	195.681	143.343	96.789	88.58	51.6411	47.541	57.1131	36.6913	59.4253	106.101	53.4341	78.5851	103.93	117.679	51.5051	52.6572	40.392	45.483	66.6813	72.8672	79.1442	35.9351	22.7506	18.4525	74.0665	80.1942	31.6327	7.93483	43.78	81.9735	32.0686	107.961	22.6576	7.52397	22.1114	24.464	27.4357	83.5057
Non-adherent mucilage	At4g16800	245446_at		3-methylglutaconyl-CoA hydratase localized to mitochondria. Knockout displays accelerated senescence when subjected to extended dark conditions;knockout senescing leaves and knockout seeds accumulate leu, ile, and val.	184.236	42.1371	58.7298	103.083	59.0328	46.4137	72.3515	58.3677	100.315	112.192	83.3406	40.3765	67.446	50.956	72.5209	78.9305	69.0701	96.1055	111.516	184.236	45.4161	74.2106	132.711	45.3968	98.5691	91.2579	67.1655	89.2104	58.2375	76.6222	83.5918	76.5879	110.415	101.24	96.7103	142.998	118.107	42.6408	24.5632	23.7299	73.9888	68.1445	110.19
Non-adherent mucilage	At1g13130	262795_at	GH5	Cellulase (glycosyl hydrolase family 5) protein;(source:Araport11)	171.683	34.8762	21.2165	171.683	65.6031	6.34878	18.2662	10.5803	12.592	11.6189	3.92966	1.02506	15.2819	68.4239	56.3166	117.459	20.3768	10.6103	19.8375	3.4066	8.60395	3.8006	6.49187	6.00002	7.19433	5.03433	20.8404	6.81293	3.46932	9.04249	11.6043	7.90894	4.87721	15.485	8.77256	2.22361	31.3675	51.3806	11.4987	9.42382	15.4723	10.4712	10.3299
Adherent mucilage	At3g21620	258172_at		ERD (early-responsive to dehydration stress) family protein;(source:Araport11)	138.893	4.69955	10.9418	1.79586	19.2715	14.2701	21.209	4.84051	5.66884	4.64048	7.05404	18.775	22.1858	3.78336	4.31107	36.6245	26.3513	8.84957	6.16433	27.266	13.2566	12.8271	8.15145	9.21024	0.957461	2.19256	18.6643	94.0817	104.874	63.0706	21.1174	3.79181	12.5029	87.3494	17.4135	37.1655	25.7031	9.94467	9.03368	5.2328	27.9147	138.893	26.0547
Adherent mucilage	At2g39120	266197_at		Encodes a mitochondrial protein essential for the splicing of group II introns in two mitochondrial genes for which splicing factors had not previously been identified: rpl2 and ccmFc.	113.834	44.7405	9.41032	34.9532	27.1884	20.1044	24.9173	29.9872	24.7301	50.2595	25.1696	48.5832	31.8599	38.6384	22.7356	41.7954	34.084	33.8608	24.5173	51.5849	95.8674	55.7696	96.1619	77.777	38.8934	31.1194	83.2736	72.4276	74.2682	29.4256	28.4253	58.6517	24.3858	72.8926	26.0166	34.352	24.2429	32.9208	22.7042	78.3465	113.834	66.1395	7.84627
Adherent mucilage	At2g03140	266728_at		alpha/beta-Hydrolases superfamily protein;(source:Araport11)	111.801	60.4539	62.8607	36.1533	17.4074	66.5489	72.7112	35.03	58.8338	66.2163	45.7472	27.0754	28.1088	48.0861	52.9297	52.6761	26.9539	19.2744	29.5874	22.7944	24.0259	28.5071	28.3444	16.6421	26.1438	23.2717	5.55761	20.3748	5.32485	39.2408	29.0238	19.9559	20.0602	34.3134	21.1389	29.8151	15.616	39.6695	28.8449	111.801	36.433	8.71405	9.15965
Non-adherent mucilage	At1g31710	246601_at		Copper amine oxidase family protein;(source:Araport11)	111.77	7.51723	16.3598	6.19637	3.38961	16.089	26.9493	5.61578	6.94999	10.11	4.42574	15.9945	2.05153	8.3119	17.4695	23.2587	10.1006	6.97144	4.88941	7.02259	7.46275	1.97415	0.748573	7.46982	1.24448	7.68531	14.1265	16.9285	1.29696	1.44778	6.59093	2.36074	1.08161	8.41921	3.96465	8.1118	1.12315	23.7238	111.77	33.6569	21.3203	7.61396	5.45226
Non-adherent mucilage	At1g73880	260379_at	UGT89B1	UDP-glucosyl transferase 89B1;(source:Araport11)	101.451	15.5184	35.0037	14.1993	14.4315	14.3598	25.7144	17.9616	11.3771	23.9532	36.9968	25.6334	40.3977	10.4098	20.2044	50.4789	56.9777	68.6178	81.9046	46.828	67.3613	101.451	50.3774	89.0046	56.612	26.2491	52.2399	28.9248	27.8062	44.5823	4.18597	52.1427	99.4358	74.531	47.8108	62.1051	24.2655	19.8334	30.1455	22.5512	6.29417	31.8073	33.0991
Adherent mucilage	At3g53090	251998_at	UPL7	encodes a ubiquitin-protein ligase containing a HECT domain. There are six other HECT-domain UPLs in Arabidopsis.	96.4742	25.5154	48.2957	28.6551	32.0652	31.368	96.4742	62.2027	50.736	28.6851	50.2295	67.7856	59.3696	30.6515	54.6379	38.812	35.0635	27.398	49.4616	29.0452	21.3036	28.872	21.7635	31.7884	28.4021	48.1656	29.3159	44.2281	5.26638	32.1889	45.259	10.2265	3.38925	13.2447	15.574	34.0117	43.9346	37.4878	67.6468	54.5177	68.3493	41.865	44.8061
Non-adherent mucilage	At2g23000	267256_s_at	SCPL1	serine carboxypeptidase-like 10;(source:Araport11)	95.5345	78.1112	88.6243	95.5345	24.4879	49.7467	7.93709	11.6712	12.9305	8.66804	0.542828	7.38868	7.15009	52.5108	46.2261	36.4502	5.61758	22.8178	9.38845	3.13352	1.89453	9.57007	0.436377	2.34523	12.3206	3.72556	10.5629	3.91395	7.80759	21.0521	5.18959	9.62091	3.10593	11.5987	58.9831	16.4913	5.77738	11.2128	4.21185	6.95859	2.04204	4.96406	3.62302
Adherent mucilage	At2g39110	266196_at		Protein kinase superfamily protein;(source:Araport11)	84.9814	24.4404	24.6839	30.9061	40.639	23.4083	84.9814	61.8827	27.699	34.976	30.3754	37.3419	47.0126	24.6347	22.3392	22.8683	33.979	22.926	31.8825	51.4199	27.9875	24.4744	23.1315	23.1444	21.7064	32.0357	3.4545	13.2762	21.9052	23.29	33.5784	22.1351	4.51295	12.4297	16.7131	20.3983	48.0987	65.3434	9.943	19.1054	8.5926	26.6421	28.772
Adherent mucilage	At4g35250	253197_at	HCF244	HCF244 is a member of the atypical short-chain dehydrogenase/reductase superfamily, a modified group, which has lost enzyme activity.HCF244 interacts with unknown partners in a 200-400 kD membrane associated complex.	81.2197	12.9233	15.622	17.9085	16.7887	30.0787	9.89695	6.93395	11.3412	4.72907	17.3242	3.93036	14.4692	35.8906	27.5582	23.7312	34.1407	33.2486	19.8167	37.774	3.72712	15.0828	22.343	17.3957	34.9773	15.5037	23.216	26.7577	33.8204	81.2197	36.7759	52.831	72.7594	54.9096	16.2275	40.2866	38.1896	10.0097	6.26587	32.0373	6.52777	5.72892	29.346
Non-adherent mucilage	At1g09850	264687_at	XBCP3	Arabidopsis thaliana papain-like cysteine peptidase	78.5919	39.9006	50.8991	78.5919	44.6539	37.0955	62.3373	37.7801	41.0868	65.2013	54.3125	38.7357	16.2979	63.324	71.8185	44.5319	28.2795	26.7526	16.1116	8.50616	29.8203	24.5886	9.2387	13.2101	10.0775	17.3058	26.6726	30.0972	11.25	21.7688	17.2762	58.6025	38.3185	19.897	12.9148	7.50858	19.9557	33.1632	34.7177	64.6954	32.7888	19.5668	14.4765
Adherent mucilage	At3g53100	251968_at	GDSL	GDSL-motif esterase/acyltransferase/lipase. Enzyme group with broad substrate specificity that may catalyze acyltransfer or hydrolase reactions with lipid and non-lipid substrates.	65.0673	22.2367	24.5012	18.8926	9.5089	8.84281	10.7928	65.0673	60.7566	17.7251	42.1411	26.2788	12.9565	25.1215	25.0836	20.0226	23.3268	20.1649	24.291	11.8295	15.3907	3.65405	15.1689	13.5631	11.0308	29.8394	13.4717	23.6869	9.82767	16.9553	17.5702	7.98309	8.30833	6.70108	13.6947	17.7017	11.0282	25.1353	6.11113	28.1386	19.0395	18.2725	22.023
Non-adherent mucilage	At1g31770	246580_at		ATP-binding cassette 14;(source:Araport11)	51.8106	10.0566	10.9031	3.58931	6.50023	6.14177	23.45	44.4293	33.2076	34.4946	51.8106	38.8659	28.268	21.4615	7.35343	7.71673	7.25641	3.71196	12.393	4.36252	5.27172	6.26826	4.06289	17.0117	8.96017	10.5274	2.94406	10.0342	10.1335	1.68641	6.69981	7.21707	2.33424	4.1804	8.15542	8.70004	12.7156	9.40409	2.77116	4.19549	7.71982	4.92987	12.6788
Adherent mucilage	At5g22890	249882_at		An unique homologue of STOP1 (AT1G34370) in Arabidopsis genome. Transformation to the stop1-mutant activated several genes that are regulated by STOP1, and conferred proton sensitive phenotype.	51.3886	1.96018	10.9992	1.58322	2.58438	3.82587	15.0863	0.937047	4.01575	8.45126	4.36814	11.6352	22.4486	4.97749	10.6861	2.94362	7.48548	1.97168	1.46533	1.41579	3.09768	1.68403	0.867323	0.753785	0.764364	8.86985	2.05068	0.947609	3.09789	12.0096	1.26507	2.52305	2.20028	8.46076	2.14272	7.57114	14.1471	19.3227	1.74805	5.74549	2.16236	9.25363	51.3886
Adherent mucilage	At2g39140	267018_at	SVR1	Suppressor of var2 variegation phenotype. Chloroplast localized. Loss of function mutant has defects in chloroplast protein translation and rRNA processing. Similar in sequence to pseudouridine synthase proteins.	48.9154	16.5196	48.1814	16.2472	21.6179	26.3759	14.5263	17.1555	26.5885	24.0427	12.5638	11.1534	18.2638	44.5064	25.3045	11.5855	32.429	25.1102	33.689	9.56494	26.014	31.9731	43.9746	42.3644	27.8091	24.7562	48.4001	18.5539	29.6408	33.5592	22.7517	43.275	48.9154	34.7146	21.9	7.42151	24.8204	18.3294	10.9184	10.7119	9.21859	31.6705	18.2221
Adherent mucilage	At1g12290	259534_at	CC-NBS-LRR	Disease resistance protein (CC-NBS-LRR class) family;(source:Araport11)	48.1123	16.2944	45.1837	22.2484	21.6736	31.8175	47.589	18.1251	28.8375	30.2086	48.1123	32.6801	25.8438	5.52599	23.1496	14.9493	24.9935	21.7392	30.9188	24.4089	20.4433	15.8826	19.1942	13.9538	14.5468	26.7107	30.3295	14.6989	5.87749	20.4118	43.0896	17.8426	18.3443	5.68945	5.66789	14.8597	25.2478	2.70046	19.8944	20.7179	12.5032	24.7336	9.43976
Adherent mucilage	At5g27350	246781_at	SFP1	Encodes a sugar-porter family protein that is induced during leaf senescence. The increase in its gene expression during leaf senescence is paralleled by an accumulation of monosaccharides. The mRNA is cell-to-cell mobile.	45.072	10.2969	8.18525	9.92562	10.2674	14.9092	24.5965	9.91636	9.59156	6.95675	6.71271	7.80419	12.9475	14.1272	11.3078	7.39983	6.73808	16.3026	26.3061	4.08217	2.74011	7.00645	4.43993	2.01279	1.25852	8.76833	21.363	15.2497	1.43644	45.072	18.6519	7.24454	6.17945	4.33545	12.7407	12.2624	40.6042	2.67903	10.5662	2.39692	5.97935	11.4997	35.5442
Non-adherent mucilage	At1g31690	246603_at		Copper amine oxidase family protein;(source:Araport11)	41.5493	18.2005	17.4863	14.6167	14.0541	21.9177	39.2969	21.52	9.3547	16.2414	20.3396	15.9477	16.1374	26.4414	15.7802	16.578	19.0647	19.8282	2.01349	11.3217	17.229	8.4085	4.3791	13.3159	10.3148	10.5884	31.9959	24.1825	13.1212	17.908	10.3583	11.6553	19.4855	10.5816	17.0918	17.9916	13.7217	29.3145	20.5363	25.2347	20.1242	41.5493	8.893
Adherent mucilage	At3g15950	257798_at	NAI2	Similar to TSK-associating protein 1 (TSA1), contains 10 EFE repeats, a novel repeat sequence unique to plants. Expressed preferentially in the roots.Protein is localized to ER bodies- an endoplasmic reticulum derived structure. Loss of function mutations lack ER bodies.	39.5243	16.3469	10.7268	6.58148	6.67237	5.26831	39.5243	3.27499	4.19665	15.7357	7.13205	5.10631	11.5193	15.6923	10.7162	7.63814	4.5859	21.4634	10.5562	1.69573	2.29832	2.64836	5.79641	4.98877	1.17804	15.6454	17.6854	22.9711	1.15709	7.33771	6.61506	7.60892	11.4262	6.77897	10.3831	19.3964	1.5119	23.5787	12.6225	20.0683	8.9342	26.2073	2.8579
Adherent mucilage	At5g18210	250022_at		NAD(P)-binding Rossmann-fold superfamily protein;(source:Araport11)	39.3863	5.76647	17.8384	19.2101	14.1547	34.2056	11.6576	16.7103	20.2052	39.3863	17.3175	19.89	29.9195	6.47611	16.0191	21.8261	32.6806	9.68322	24.748	16.7022	1.23758	6.64345	6.98524	3.45041	10.4048	31.1038	16.9826	11.5854	3.73927	4.94244	2.05844	6.04618	4.82899	14.2069	6.39039	18.2164	5.18234	7.10209	6.10438	5.2575	12.4737	13.1531	16.1879
Adherent mucilage	At1g47990	259614_at	ATGA2OX4	Encodes a gibberellin 2-oxidase that acts on C19 gibberellins. AtGA2OX4 expression is responsive to cytokinin and KNOX activities.	39.04	2.27517	1.9149	1.41698	2.38485	14.889	37.8261	1.81343	7.04039	7.21277	2.61839	7.04148	17.3004	2.30347	10.4979	9.98966	21.2193	10.3551	13.4584	4.35008	9.65565	4.26938	16.9995	28.8379	12.4363	10.676	14.9096	39.04	7.90732	22.3153	13.6732	1.77724	4.5372	6.31599	6.7917	4.85948	21.1564	0.969128	4.77233	22.0211	9.45601	8.82019	11.0606
Non-adherent mucilage	At1g13110	262793_at	CYP71B7	member of CYP71B The mRNA is cell-to-cell mobile.	38.1414	22.4284	29.4889	18.3619	33.6624	27.9755	31.8586	20.7623	24.0746	30.8199	17.5152	24.5259	34.9424	31.111	5.00115	14.8195	31.88	13.1192	17.6884	11.2343	22.1144	15.9574	1.71341	14.3269	14.6886	14.3535	38.1414	14.6277	12.9929	14.7648	15.1692	28.7274	7.14096	6.79003	13.6398	9.91126	9.7477	28.7283	30.1429	21.6738	11.2981	1.81966	28.8208
Adherent mucilage	At3g15930	257796_at		Pentatricopeptide repeat (PPR) superfamily protein;(source:Araport11)	32.1453	14.7653	5.89038	1.76775	6.97233	14.5114	32.1453	2.28754	7.21168	5.3105	15.1078	4.72245	1.30088	11.0253	2.42983	2.64061	12.5774	12.3177	8.65222	5.35344	6.85584	17.9784	19.4294	5.3764	4.78111	5.10171	2.60592	9.08382	9.55952	4.22727	1.76567	8.2036	5.91563	1.82423	1.69741	7.21506	0.865711	10.6831	12.9274	1.46955	11.4349	6.00835	7.92713
Adherent mucilage	At2g39100	266195_at		RING/U-box superfamily protein;(source:Araport11)	31.967	17.1641	20.6259	13.2087	25.8342	9.94507	20.8656	15.9095	9.91606	18.5299	21.7225	6.50545	19.8883	29.2819	15.9135	24.0446	15.1066	16.1972	22.1344	17.907	22.3682	17.0129	7.5744	13.3574	7.68797	31.967	15.2699	26.0988	7.53179	9.40188	20.0656	19.1573	13.9755	11.5915	10.4696	3.74899	19.9043	18.1554	9.1046	22.7845	17.8793	22.6368	25.6028
Adherent mucilage	At4g15380	245554_at	CYP75A4	member of CYP705A	31.6801	0.486774	6.11452	6.80601	22.9037	15.1452	17.0715	3.10178	8.25688	6.18947	7.41981	21.3398	5.90961	9.71012	1.28586	0.720702	3.14029	14.0386	7.90161	2.71103	11.0794	5.02946	5.60247	4.67557	4.56505	16.524	31.6801	1.92697	8.49088	1.82924	8.48	0.604164	1.42929	11.3807	12.8595	11.0179	10.7792	0.873947	3.05106	11.1451	13.009	7.59895	2.45242
Adherent mucilage	At3g25165	257819_at	RALFL25	Member of a diversely expressed predicted peptide family showing sequence similarity to tobacco Rapid Alkalinization Factor (RALF), and is believed to play an essential role in the physiology of Arabidopsis. Consists of a single exon and is characterized by a conserved C-terminal motif and N-terminal signal peptide.	31.3293	3.36393	10.5514	1.77328	0.668383	6.05886	10.135	0.819151	0.938085	13.8979	7.25443	13.3797	0.921089	2.18188	6.10954	0.510387	11.5352	5.60175	1.93902	1.76836	8.39662	14.125	0.596556	5.80938	0.974032	5.63597	10.1962	11.6494	0.575485	1.38364	1.90571	12.5115	3.88634	4.42771	3.96586	0.936536	5.48328	1.19366	4.75397	4.20672	31.3293	8.47157	11.629
Adherent mucilage	At1g48000	259618_at	MYB112	Encodes a putative transcription factor (MYB112).	29.3411	1.29633	1.48827	5.48161	3.44053	2.64501	8.81868	3.96131	1.54105	4.11804	3.13248	27.138	19.2431	3.70358	2.24015	3.54309	13.5622	3.83924	5.04654	29.3411	11.1742	7.83375	2.25563	9.79163	4.21817	13.246	11.3481	7.63215	4.46271	19.6848	17.4904	14.5903	5.06249	3.55615	2.64421	8.00062	9.38933	14.8328	9.77325	9.35855	12.2131	7.86805	22.996
Adherent mucilage	At1g12280	259535_at	SUMM2	Encodes a NB-LRR protein SUMM2 involved in defense response to bacterium.	29.198	5.47819	22.7982	13.9626	6.67956	10.0194	29.198	26.2227	27.2794	21.8312	15.2431	20.5352	4.76909	8.20994	4.37167	11.6243	8.18591	14.2318	10.7255	6.11686	14.3576	6.56995	5.34725	4.97437	7.56993	12.522	6.15552	14.2996	12.1346	8.72066	15.0979	1.87102	10.4764	6.32163	2.87071	12.2457	15.086	4.72839	8.80731	8.62561	14.9166	17.2823	7.42177
Non-adherent mucilage	At2g22980	267265_at	SCPL13	serine carboxypeptidase-like 13;(source:Araport11)	28.9442	7.2238	11.2946	2.16272	0.869028	5.09036	10.5905	1.12798	1.92211	6.57147	10.8031	2.8068	4.82545	2.33126	2.74657	1.6011	4.42734	0.754856	7.57768	5.85619	10.7572	11.5023	2.44295	4.76254	5.85371	9.08882	28.9442	8.42769	4.26808	0.517392	0.531863	2.47769	1.97511	4.78279	1.54614	0.465231	9.51421	19.3883	11.2572	6.0021	18.4192	5.51741	1.40585
Adherent mucilage	At3g25180	257835_at	CYP82G1	Encodes a cytochrome P450 monooxygenase (CYP82G1) that catalyzes the production of two volatile homoterpenes, TMTT and DMNT, although it is only likely to produce TMTT in planta. TMTT can be involved in attracting predatory insects to protect Arabidopsis plants from herbivorous pests. Homoterpene synthesis is also stimulated by fungal elicitors which increase the transcript levels of CYP82G1.	23.09	3.54556	3.41749	7.46047	5.51746	15.4016	23.09	0.665585	9.59253	13.0902	7.50938	19.5571	3.02257	8.44433	10.4145	9.51783	6.43245	14.3136	21.0842	7.85722	1.03814	0.725243	1.45324	2.44207	4.60502	22.0463	4.34954	0.751763	10.2508	9.06182	10.3752	7.25985	7.43199	10.2843	12.0015	10.4979	9.73908	2.94225	14.8188	17.91	15.4601	13.7596	1.87128
Non-adherent mucilage	At2g34500	266995_at	CYP71A1	Encodes a protein with C22-sterol desaturase activity. The enzyme was shown to catalyze in the presence of NADPH the conversion of &beta;-sitosterol to stigmasterol, but not that of 24-<i>epi</i>-campesterol to brassicasterol (unlike CYP710A2).	22.5854	1.55094	21.5158	1.19328	10.157	9.21434	4.94028	4.48634	2.74837	17.8748	6.61954	1.08451	22.5854	0.696078	4.48782	2.46584	9.4227	12.9552	2.27747	5.01613	14.6278	1.1121	3.59572	0.818967	0.746877	0.996664	17.6323	1.3127	8.03963	2.46859	1.20662	2.78082	2.70774	7.70709	6.64578	13.2698	0.853664	2.82098	10.3628	11.6324	5.10347	2.3277	14.737
Adherent mucilage	At5g22870	249915_at		Late embryogenesis abundant (LEA) hydroxyproline-rich glycoprotein family;(source:Araport11)	20.1689	0.395065	2.52436	8.02584	3.61523	7.69175	18.5624	2.82826	9.36337	5.97757	0.954493	2.57073	14.5922	9.59076	13.7862	5.62054	5.33902	17.2306	1.54126	5.90777	6.52726	5.2471	0.47791	9.07623	7.22673	4.65158	14.0907	15.597	5.38093	7.47753	12.1801	5.60419	3.23301	7.49045	7.77826	5.97954	14.4022	5.47413	9.71912	20.1689	10.7367	2.53765	11.0322
Non-adherent mucilage	At3g26880	258280_at		Plant self-incompatibility protein S1 family;(source:Araport11)	18.527	1.55982	3.18282	0.410162	0.705844	2.66865	14.9623	6.49392	0.350486	3.04879	0.535615	0.716304	0.494808	8.52864	4.69822	1.17387	2.68737	0.826761	7.96396	0.898495	4.11182	7.01979	0.222616	0.60366	0.143399	10.9698	18.527	7.29324	1.11705	0.478785	0.57697	2.6123	0.728177	0.603221	5.6087	0.324647	1.51864	3.91557	2.21331	2.34	9.25894	0.592935	5.45829
Adherent mucilage	At4g15370	245553_at	BARS1	Encodes an oxidosqualene cyclase that primarily produces the tetracyclic triterpene baruol in vitro and when expressed in yeast. It can also make 22 other minor triterpenoid products with varying numbers of rings.	17.3181	1.90935	2.46697	6.00738	3.24118	10.2618	2.93546	1.61426	7.0528	1.56048	6.83149	2.08257	1.4677	2.94087	4.06984	2.23765	2.79902	5.29596	13.0485	0.781191	3.02105	1.32828	2.5	9.42237	1.5078	12.677	17.3181	2.18062	8.70646	3.05232	5.20105	1.12335	1.63117	1.09235	2.17013	0.702493	4.82163	3.03647	11.3368	6.77659	6.97978	1.86169	2.3381
Adherent mucilage	At5g26340	246831_at	MSS1	Encodes a protein with high affinity, hexose-specific/H+ symporter activity. The activity of the transporter appears to be negatively regulated by phosphorylation. Importantly, microarray analysis, as well as the study of the expression of this gene in mutants involved in programmed cell death (PCD) demonstrated a tight correlation between this gene's expression and PCD.	17.2802	3.93043	10.7931	5.26457	0.966268	0.548095	8.50657	1.06105	2.88719	8.1153	2.39847	17.2802	6.37109	4.13036	3.92901	10.3586	6.54938	6.21753	1.20043	0.463747	1.01756	2.52248	3.89268	0.875415	0.595047	2.8282	16.0778	1.83888	0.396532	11.2982	7.09133	1.35779	5.93969	2.17016	1.21096	0.812744	0.961114	0.999035	5.45825	5.01192	1.4544	5.96102	0.802257
Adherent mucilage	At5g22900	249883_at	CHX3	member of Putative Na+/H+ antiporter family	16.8491	9.5926	1.27466	4.63978	0.776052	1.33112	16.8491	3.28476	1.00111	8.91071	11.5365	2.94875	1.2503	1.26314	0.677127	2.89318	2.44117	7.85349	0.934908	4.62021	7.05574	0.54943	0.566802	3.21787	0.629056	0.718119	3.28503	0.914623	2.90861	1.32445	0.567588	3.37799	0.673557	0.569077	4.314	5.24169	1.11216	4.5839	6.75425	1.34603	2.27878	3.06129	7.2797
Adherent mucilage	At2g03160	266726_at	ASK19	SKP1-like 19;(source:Araport11)	16.0132	5.86896	5.94878	1.35869	4.95507	2.70808	6.70386	2.27982	7.84295	6.7758	2.20957	1.03408	2.38081	3.38989	9.11927	1.64373	1.52508	1.16776	7.84613	1.44786	2.56444	4.39273	0.294684	6.36891	3.72748	3.98854	5.10522	15.0936	1.93594	2.01723	0.912755	2.46731	5.82552	1.39215	7.53733	6.24536	0.758478	12.1716	4.62556	16.0132	2.3907	9.29812	3.56334
Adherent mucilage	At3g53080	251981_at	LECTIN	D-galactoside/L-rhamnose binding SUEL lectin protein;(source:Araport11)	14.6127	5.28244	0.889532	1.59566	10.283	8.83745	11.8936	10.9437	8.16313	3.95945	1.14176	0.479352	0.989779	5.05861	1.17408	4.8384	3.65221	0.441053	1.16675	1.07185	4.59343	0.784485	1.11857	0.716497	2.94969	1.9393	14.6127	1.4105	4.82811	2.51297	8.71799	1.07337	3.1432	0.720284	3.242	3.39703	2.54073	9.22309	7.809	3.70846	1.02305	2.27747	6.36153
Adherent mucilage	At5g22860	249860_at		Serine carboxypeptidase S28 family protein;(source:Araport11)	14.2683	8.56617	4.46352	1.65171	4.38407	4.68248	14.2683	7.22954	8.69251	10.3757	4.02887	5.98773	10.0841	5.94678	1.44073	1.40119	10.8563	12.3928	8.89207	0.830931	7.86724	8.95548	2.59388	3.07328	1.82007	1.10901	2.71392	10.5797	0.971105	2.01874	3.79291	9.82416	0.727691	5.23523	9.32899	5.94614	1.69242	8.16975	9.67478	11.4811	2.43419	10.9791	1.49046
Non-adherent mucilage	At3g26870	258279_at		Plant self-incompatibility protein S1 family;(source:Araport11)	14.1459	7.83948	1.70339	2.37476	9.34947	13.0417	10.0543	0.655745	4.89581	5.83101	5.91243	4.25755	5.1332	5.60373	14.1459	8.89468	1.44414	6.07233	3.94106	3.49301	5.37502	1.53634	0.283394	1.27172	4.65505	3.4747	7.26526	10.1863	0.810604	7.25751	6.87182	9.56923	4.20963	0.661594	0.541764	2.96196	1.0549	1.1491	3.2486	11.8587	7.2786	3.52452	4.98087
Adherent mucilage	#N/A	#N/A		#N/A	0
Adherent mucilage	AT5G44065	#N/A		Encodes a small protein and has either evidence of transcription or purifying selection.	0
Adherent mucilage	AT5G55056	#N/A		#N/A	0
Adherent mucilage	AT3G15960	#N/A		mismatched DNA binding / ATP binding protein	0
Adherent mucilage	AT4G15393	#N/A	CYP72A5, CYTOCHROME P45, FAMILY 72, SUBFAMILY A, POLYPEPTIDE 5	a member of the cytochrome P450 gene family. molecular function unknown.	0
Adherent mucilage	AT5G23027	#N/A		#N/A	0
Adherent mucilage	AT5G27370	#N/A	DMP1, DUF679 DOMAIN MEMBRANE PROTEIN 1	inactive Serine/Threonine-kinase, putative (DUF679)	0
Non-adherent mucilage	AT1G73880		UDP-GLUCOSYL TRANSFERASE 89B1, UGT89B1	UDP-glucosyl transferase 89B1;(source:Araport11)	0
Non-adherent mucilage	#N/A			#N/A	0
Non-adherent mucilage	AT1G73875		CATABOLITE REPRESSOR 4E, CCR4E	Deadenylase	0
Non-adherent mucilage	AT1G31772		DEFL	Encodes a defensin-like (DEFL) family protein.	0
Non-adherent mucilage	AT1G73885			AT-rich interactive domain protein;(source:Araport11)	0
