## Supplemental table 3 for "Genome wide association study of Arabidopsis seed mucilage layers at a regional scale"

### Sheet: Sheet1
CHR	POS	POS	REF	ALT	Overlap_ID	Upstream_ID	Downstream_ID	trait	SNP localisation/gene	Type of mutation
Chr1	4177485	4177485	G	A	AT1G12280	AT1G12270	AT1G12290	mucilage_area	CODING	SYNONYMOUS
Chr1	4177523	4177523	C	G	AT1G12280	AT1G12270	AT1G12290	mucilage_area	CODING	NON_SYNONYMOUS
Chr1	4177655	4177655	A	G	#N/A	AT1G12280	AT1G12290	mucilage_area
Chr1	4177741	4177741	G	A	#N/A	AT1G12280	AT1G12290	mucilage_area
Chr1	4177749	4177749	T	A	#N/A	AT1G12280	AT1G12290	mucilage_area
Chr1	4177764	4177764	T	G	#N/A	AT1G12280	AT1G12290	mucilage_area
Chr1	4177799	4177799	A	T	#N/A	AT1G12280	AT1G12290	mucilage_area
Chr1	17699260	17699260	T	C	AT1G47990	AT1G47980	AT1G48000	mucilage_area	NON_CODING
Chr1	17699272	17699272	A	T	AT1G47990	AT1G47980	AT1G48000	mucilage_area	NON_CODING
Chr1	17699286	17699286	A	T	AT1G47990	AT1G47980	AT1G48000	mucilage_area	NON_CODING
Chr1	17699404	17699404	T	TAT	AT1G47990	AT1G47980	AT1G48000	mucilage_area	NON_CODING
Chr1	17701095	17701095	G	T	#N/A	AT1G47990	AT1G48000	mucilage_area
Chr1	17701097	17701097	T	C	#N/A	AT1G47990	AT1G48000	mucilage_area
Chr1	17701109	17701109	T	G	#N/A	AT1G47990	AT1G48000	mucilage_area
Chr1	17701117	17701117	C	T	#N/A	AT1G47990	AT1G48000	mucilage_area
Chr1	17701130	17701130	T	C	#N/A	AT1G47990	AT1G48000	mucilage_area
Chr1	17701185	17701185	A	G	#N/A	AT1G47990	AT1G48000	mucilage_area
Chr1	17701375	17701375	G	A	#N/A	AT1G47990	AT1G48000	mucilage_area
Chr1	17701410	17701410	T	C	#N/A	AT1G47990	AT1G48000	mucilage_area
Chr1	17701455	17701455	A	G	#N/A	AT1G47990	AT1G48000	mucilage_area
Chr1	17701519	17701519	A	C	#N/A	AT1G47990	AT1G48000	mucilage_area
Chr1	17701582	17701582	C	G	#N/A	AT1G47990	AT1G48000	mucilage_area
Chr1	17701598	17701598	T	C	#N/A	AT1G47990	AT1G48000	mucilage_area
Chr1	17701633	17701633	C	G	#N/A	AT1G47990	AT1G48000	mucilage_area
Chr1	17701634	17701634	T	C	#N/A	AT1G47990	AT1G48000	mucilage_area
Chr1	17701669	17701669	A	T	#N/A	AT1G47990	AT1G48000	mucilage_area
Chr1	17701670	17701670	C	A	#N/A	AT1G47990	AT1G48000	mucilage_area
Chr1	17701734	17701734	G	A	#N/A	AT1G47990	AT1G48000	mucilage_area
Chr1	17701821	17701821	G	T	#N/A	AT1G47990	AT1G48000	mucilage_area
Chr1	17701841	17701841	T	A	#N/A	AT1G47990	AT1G48000	mucilage_area
Chr1	17701878	17701878	C	T	#N/A	AT1G47990	AT1G48000	mucilage_area
Chr1	17701891	17701891	C	A	#N/A	AT1G47990	AT1G48000	mucilage_area
Chr1	17701905	17701905	T	A	#N/A	AT1G47990	AT1G48000	mucilage_area
Chr1	17701911	17701911	C	T	#N/A	AT1G47990	AT1G48000	mucilage_area
Chr1	17701966	17701966	T	C	#N/A	AT1G47990	AT1G48000	mucilage_area
Chr1	17701978	17701978	A	T	#N/A	AT1G47990	AT1G48000	mucilage_area
Chr1	17702006	17702006	G	C	#N/A	AT1G47990	AT1G48000	mucilage_area
Chr2	958124	958124	A	G	AT2G03150	AT2G03140	AT2G03160	mucilage_area	CODING	SYNONYMOUS
Chr2	958133	958133	G	A	AT2G03150	AT2G03140	AT2G03160	mucilage_area	CODING	SYNONYMOUS
Chr2	958136	958136	G	A	AT2G03150	AT2G03140	AT2G03160	mucilage_area	CODING	SYNONYMOUS
Chr2	958139	958139	T	C	AT2G03150	AT2G03140	AT2G03160	mucilage_area	CODING	SYNONYMOUS
Chr2	958154	958154	T	A	AT2G03150	AT2G03140	AT2G03160	mucilage_area	CODING	SYNONYMOUS
Chr2	958163	958163	T	C	AT2G03150	AT2G03140	AT2G03160	mucilage_area	CODING	SYNONYMOUS
Chr2	958166	958166	G	A	AT2G03150	AT2G03140	AT2G03160	mucilage_area	CODING	SYNONYMOUS
Chr2	958178	958178	A	G	AT2G03150	AT2G03140	AT2G03160	mucilage_area	CODING	SYNONYMOUS
Chr2	958216	958216	A	C	AT2G03150	AT2G03140	AT2G03160	mucilage_area	CODING	NON_SYNONYMOUS
Chr2	958277	958277	A	T	AT2G03150	AT2G03140	AT2G03160	mucilage_area	NON_CODING
Chr2	958296	958296	A	G	AT2G03150	AT2G03140	AT2G03160	mucilage_area	NON_CODING
Chr2	958314	958314	C	A	AT2G03150	AT2G03140	AT2G03160	mucilage_area	NON_CODING
Chr2	958397	958397	A	C	AT2G03150	AT2G03140	AT2G03160	mucilage_area	CODING	NON_SYNONYMOUS
Chr2	958470	958470	A	T	AT2G03150	AT2G03140	AT2G03160	mucilage_area	CODING	NON_SYNONYMOUS
Chr2	958473	958473	G	A	AT2G03150	AT2G03140	AT2G03160	mucilage_area	CODING	SYNONYMOUS
Chr2	16320782	16320782	G	A	AT2G39110	AT2G39100	AT2G39120	mucilage_area	NON_CODING
Chr2	16320814	16320814	T	G	AT2G39110	AT2G39100	AT2G39120	mucilage_area	NON_CODING
Chr2	16320823	16320823	C	T	AT2G39110	AT2G39100	AT2G39120	mucilage_area	NON_CODING
Chr2	16320951	16320951	T	A	AT2G39110	AT2G39100	AT2G39120	mucilage_area	CODING	SYNONYMOUS
Chr2	16321502	16321502	G	T	AT2G39110	AT2G39100	AT2G39120	mucilage_area	CODING	SYNONYMOUS
Chr2	16321564	16321564	T	C	AT2G39110	AT2G39100	AT2G39120	mucilage_area	CODING	NON_SYNONYMOUS
Chr2	16321588	16321588	T	C	AT2G39110	AT2G39100	AT2G39120	mucilage_area	NON_CODING
Chr2	16321608	16321608	T	C	AT2G39110	AT2G39100	AT2G39120	mucilage_area	NON_CODING
Chr2	16321635	16321635	T	C	AT2G39110	AT2G39100	AT2G39120	mucilage_area	NON_CODING
Chr2	16321636	16321636	C	T	AT2G39110	AT2G39100	AT2G39120	mucilage_area	NON_CODING
Chr2	16321780	16321780	C	T	#N/A	AT2G39110	AT2G39120	mucilage_area
Chr2	16321785	16321785	A	T	#N/A	AT2G39110	AT2G39120	mucilage_area
Chr2	16321891	16321891	G	A	AT2G39120	AT2G39110	AT2G39130	mucilage_area	CODING	NON_SYNONYMOUS
Chr2	16321958	16321958	T	C	AT2G39120	AT2G39110	AT2G39130	mucilage_area	CODING	SYNONYMOUS
Chr2	16321980	16321980	C	T	AT2G39120	AT2G39110	AT2G39130	mucilage_area	CODING	NON_SYNONYMOUS
Chr2	16322049	16322049	G	A	AT2G39120	AT2G39110	AT2G39130	mucilage_area	CODING	NON_SYNONYMOUS
Chr2	16322138	16322138	A	T	AT2G39120	AT2G39110	AT2G39130	mucilage_area	CODING	SYNONYMOUS
Chr2	16322144	16322144	A	G	AT2G39120	AT2G39110	AT2G39130	mucilage_area	CODING	SYNONYMOUS
Chr2	16322145	16322145	C	A	AT2G39120	AT2G39110	AT2G39130	mucilage_area	CODING	NON_SYNONYMOUS
Chr2	16322147	16322147	A	C	AT2G39120	AT2G39110	AT2G39130	mucilage_area	CODING	SYNONYMOUS
Chr2	16322163	16322163	G	A	AT2G39120	AT2G39110	AT2G39130	mucilage_area	CODING	NON_SYNONYMOUS
Chr2	16322327	16322327	G	T	AT2G39120	AT2G39110	AT2G39130	mucilage_area	CODING	SYNONYMOUS
Chr2	16322419	16322419	C	T	AT2G39120	AT2G39110	AT2G39130	mucilage_area	CODING	NON_SYNONYMOUS
Chr2	16322504	16322504	G	A	AT2G39120	AT2G39110	AT2G39130	mucilage_area	CODING	SYNONYMOUS
Chr2	16322564	16322564	T	C	AT2G39120	AT2G39110	AT2G39130	mucilage_area	CODING	SYNONYMOUS
Chr2	16322597	16322597	G	A	AT2G39120	AT2G39110	AT2G39130	mucilage_area	CODING	SYNONYMOUS
Chr2	16322607	16322607	G	A	AT2G39120	AT2G39110	AT2G39130	mucilage_area	CODING	NON_SYNONYMOUS
Chr2	16322612	16322612	T	A	AT2G39120	AT2G39110	AT2G39130	mucilage_area	CODING	SYNONYMOUS
Chr2	16322726	16322726	A	G	AT2G39120	AT2G39110	AT2G39130	mucilage_area	CODING	SYNONYMOUS
Chr2	16322732	16322732	G	A	AT2G39120	AT2G39110	AT2G39130	mucilage_area	CODING	SYNONYMOUS
Chr2	16322741	16322741	C	T	AT2G39120	AT2G39110	AT2G39130	mucilage_area	CODING	SYNONYMOUS
Chr2	16322759	16322759	T	C	AT2G39120	AT2G39110	AT2G39130	mucilage_area	CODING	SYNONYMOUS
Chr2	16322805	16322805	A	T	AT2G39120	AT2G39110	AT2G39130	mucilage_area	CODING	NON_SYNONYMOUS
Chr2	16322834	16322834	A	T	AT2G39120	AT2G39110	AT2G39130	mucilage_area	CODING	SYNONYMOUS
Chr2	16322849	16322849	C	T	AT2G39120	AT2G39110	AT2G39130	mucilage_area	CODING	SYNONYMOUS
Chr2	16322876	16322876	T	A	AT2G39120	AT2G39110	AT2G39130	mucilage_area	CODING	SYNONYMOUS
Chr2	16322888	16322888	A	T	AT2G39120	AT2G39110	AT2G39130	mucilage_area	CODING	SYNONYMOUS
Chr2	16322919	16322919	G	A	AT2G39120	AT2G39110	AT2G39130	mucilage_area	CODING	NON_SYNONYMOUS
Chr2	16323234	16323234	T	C	AT2G39130	AT2G39120	AT2G39140	mucilage_area	CODING	SYNONYMOUS
Chr2	16323302	16323302	T	C	AT2G39130	AT2G39120	AT2G39140	mucilage_area	NON_CODING
Chr2	16323319	16323319	G	A	AT2G39130	AT2G39120	AT2G39140	mucilage_area	NON_CODING
Chr2	16323343	16323343	A	T	AT2G39130	AT2G39120	AT2G39140	mucilage_area	NON_CODING
Chr2	16323376	16323376	G	A	AT2G39130	AT2G39120	AT2G39140	mucilage_area	CODING	SYNONYMOUS
Chr2	16323419	16323419	C	G	AT2G39130	AT2G39120	AT2G39140	mucilage_area	NON_CODING
Chr2	16323479	16323479	T	G	AT2G39130	AT2G39120	AT2G39140	mucilage_area	NON_CODING
Chr2	16323556	16323556	T	A	AT2G39130	AT2G39120	AT2G39140	mucilage_area	NON_CODING
Chr2	16323565	16323565	T	A	AT2G39130	AT2G39120	AT2G39140	mucilage_area	NON_CODING
Chr2	16323616	16323616	A	G	AT2G39130	AT2G39120	AT2G39140	mucilage_area	CODING	SYNONYMOUS
Chr2	16323649	16323649	G	A	AT2G39130	AT2G39120	AT2G39140	mucilage_area	CODING	SYNONYMOUS
Chr2	16323681	16323681	G	A	AT2G39130	AT2G39120	AT2G39140	mucilage_area	CODING	SYNONYMOUS
Chr2	16323974	16323974	C	T	AT2G39130	AT2G39120	AT2G39140	mucilage_area	CODING	SYNONYMOUS
Chr2	16324133	16324133	G	A	AT2G39130	AT2G39120	AT2G39140	mucilage_area	NON_CODING
Chr2	16324136	16324136	A	G	AT2G39130	AT2G39120	AT2G39140	mucilage_area	NON_CODING
Chr2	16324154	16324154	G	A	AT2G39130	AT2G39120	AT2G39140	mucilage_area	CODING	SYNONYMOUS
Chr2	16324367	16324367	A	T	AT2G39130	AT2G39120	AT2G39140	mucilage_area	CODING	SYNONYMOUS
Chr2	16324418	16324418	G	C	AT2G39130	AT2G39120	AT2G39140	mucilage_area	CODING	SYNONYMOUS
Chr3	5394792	5394792	C	T	AT3G15940	AT3G15930	AT3G15950	mucilage_area	CODING	NON_SYNONYMOUS
Chr3	5394850	5394850	C	T	AT3G15940	AT3G15930	AT3G15950	mucilage_area	CODING	SYNONYMOUS
Chr3	5394880	5394880	C	T	AT3G15940	AT3G15930	AT3G15950	mucilage_area	CODING	SYNONYMOUS
Chr3	5394976	5394976	T	A	AT3G15940	AT3G15930	AT3G15950	mucilage_area	NON_CODING
Chr3	5394987	5394987	C	T	AT3G15940	AT3G15930	AT3G15950	mucilage_area	NON_CODING
Chr3	5394994	5394994	A	G	AT3G15940	AT3G15930	AT3G15950	mucilage_area	NON_CODING
Chr3	5395020	5395020	A	C	AT3G15940	AT3G15930	AT3G15950	mucilage_area	NON_CODING
Chr3	5395056	5395056	G	C	AT3G15940	AT3G15930	AT3G15950	mucilage_area	NON_CODING
Chr3	5395114	5395114	C	T	AT3G15940	AT3G15930	AT3G15950	mucilage_area	NON_CODING
Chr3	5395122	5395122	A	G	AT3G15940	AT3G15930	AT3G15950	mucilage_area	NON_CODING
Chr3	5402250	5402250	C	G	AT3G15950	AT3G15940	AT3G15960	mucilage_area	NON_CODING
Chr3	5402252	5402252	G	C	AT3G15950	AT3G15940	AT3G15960	mucilage_area	NON_CODING
Chr3	5402302	5402302	G	A	AT3G15950	AT3G15940	AT3G15960	mucilage_area	CODING	SYNONYMOUS
Chr3	5402403	5402403	A	G	AT3G15950	AT3G15940	AT3G15960	mucilage_area	CODING	SYNONYMOUS
Chr3	5402512	5402512	A	C	AT3G15950	AT3G15940	AT3G15960	mucilage_area	NON_CODING
Chr3	7611283	7611283	C	A	AT3G21620	AT3G21610	AT3G21630	mucilage_area	NON_CODING
Chr3	7611294	7611294	G	A	AT3G21620	AT3G21610	AT3G21630	mucilage_area	NON_CODING
Chr3	7611315	7611315	C	A	AT3G21620	AT3G21610	AT3G21630	mucilage_area	NON_CODING
Chr3	7611324	7611324	G	A	AT3G21620	AT3G21610	AT3G21630	mucilage_area	NON_CODING
Chr3	7611360	7611360	T	G	AT3G21620	AT3G21610	AT3G21630	mucilage_area	CODING	SYNONYMOUS
Chr3	7611531	7611531	C	A	AT3G21620	AT3G21610	AT3G21630	mucilage_area	CODING	SYNONYMOUS
Chr3	7611533	7611533	C	A	AT3G21620	AT3G21610	AT3G21630	mucilage_area	CODING	NON_SYNONYMOUS
Chr3	7611534	7611534	T	A	AT3G21620	AT3G21610	AT3G21630	mucilage_area	CODING	SYNONYMOUS
Chr3	7611605	7611605	A	G	AT3G21620	AT3G21610	AT3G21630	mucilage_area	NON_CODING
Chr3	7611606	7611606	T	G	AT3G21620	AT3G21610	AT3G21630	mucilage_area	NON_CODING
Chr3	7611644	7611644	G	A	AT3G21620	AT3G21610	AT3G21630	mucilage_area	NON_CODING
Chr3	7611651	7611651	A	G	AT3G21620	AT3G21610	AT3G21630	mucilage_area	NON_CODING
Chr3	7611766	7611766	A	T	AT3G21620	AT3G21610	AT3G21630	mucilage_area	CODING	SYNONYMOUS
Chr3	7611817	7611817	G	A	AT3G21620	AT3G21610	AT3G21630	mucilage_area	CODING	SYNONYMOUS
Chr3	7612235	7612235	T	A	AT3G21620	AT3G21610	AT3G21630	mucilage_area	NON_CODING
Chr3	7612478	7612478	A	G	AT3G21620	AT3G21610	AT3G21630	mucilage_area	CODING	NON_SYNONYMOUS
Chr3	7612488	7612488	C	A	AT3G21620	AT3G21610	AT3G21630	mucilage_area	CODING	SYNONYMOUS
Chr3	7612521	7612521	C	T	AT3G21620	AT3G21610	AT3G21630	mucilage_area	CODING	SYNONYMOUS
Chr3	7612529	7612529	G	T	AT3G21620	AT3G21610	AT3G21630	mucilage_area	CODING	SYNONYMOUS
Chr3	7612530	7612530	A	T	AT3G21620	AT3G21610	AT3G21630	mucilage_area	CODING	SYNONYMOUS
Chr3	7612557	7612557	A	T	AT3G21620	AT3G21610	AT3G21630	mucilage_area	CODING	SYNONYMOUS
Chr3	7612560	7612560	G	T	AT3G21620	AT3G21610	AT3G21630	mucilage_area	CODING	SYNONYMOUS
Chr3	7612570	7612570	T	C	AT3G21620	AT3G21610	AT3G21630	mucilage_area	CODING	NON_SYNONYMOUS
Chr3	7612892	7612892	C	T	AT3G21620	AT3G21610	AT3G21630	mucilage_area	NON_CODING
Chr3	7612981	7612981	T	A	AT3G21620	AT3G21610	AT3G21630	mucilage_area	CODING	SYNONYMOUS
Chr3	7612990	7612990	C	T	AT3G21620	AT3G21610	AT3G21630	mucilage_area	CODING	SYNONYMOUS
Chr3	7613043	7613043	A	G	AT3G21620	AT3G21610	AT3G21630	mucilage_area	NON_CODING
Chr3	7613053	7613053	C	A	AT3G21620	AT3G21610	AT3G21630	mucilage_area	NON_CODING
Chr3	7613079	7613079	A	G	AT3G21620	AT3G21610	AT3G21630	mucilage_area	NON_CODING
Chr3	9165812	9165812	G	T	AT3G25170	AT3G25165	AT3G25180	mucilage_area	NON_CODING
Chr3	9165819	9165819	G	T	AT3G25170	AT3G25165	AT3G25180	mucilage_area	NON_CODING
Chr3	9165826	9165826	G	A	AT3G25170	AT3G25165	AT3G25180	mucilage_area	NON_CODING
Chr3	9165831	9165831	G	C	AT3G25170	AT3G25165	AT3G25180	mucilage_area	NON_CODING
Chr3	9165836	9165836	C	T	AT3G25170	AT3G25165	AT3G25180	mucilage_area	NON_CODING
Chr3	19683271	19683271	A	T	AT3G53090	AT3G53080	AT3G53100	mucilage_area	NON_CODING
Chr3	19683394	19683394	C	T	AT3G53090	AT3G53080	AT3G53100	mucilage_area	CODING	NON_SYNONYMOUS
Chr3	19683402	19683402	A	T	AT3G53090	AT3G53080	AT3G53100	mucilage_area	CODING	NON_SYNONYMOUS
Chr3	19683407	19683407	T	C	AT3G53090	AT3G53080	AT3G53100	mucilage_area	CODING	SYNONYMOUS
Chr3	19683452	19683452	T	C	AT3G53090	AT3G53080	AT3G53100	mucilage_area	CODING	SYNONYMOUS
Chr3	19683494	19683494	T	A	AT3G53090	AT3G53080	AT3G53100	mucilage_area	NON_CODING
Chr3	19683497	19683497	G	C	AT3G53090	AT3G53080	AT3G53100	mucilage_area	NON_CODING
Chr3	19683568	19683568	C	T	AT3G53090	AT3G53080	AT3G53100	mucilage_area	NON_CODING
Chr3	19683621	19683621	T	A	AT3G53090	AT3G53080	AT3G53100	mucilage_area	CODING	SYNONYMOUS
Chr3	19683744	19683744	A	G	AT3G53090	AT3G53080	AT3G53100	mucilage_area	NON_CODING
Chr3	19683795	19683795	G	T	AT3G53090	AT3G53080	AT3G53100	mucilage_area	CODING	NON_SYNONYMOUS
Chr3	19683908	19683908	T	C	AT3G53090	AT3G53080	AT3G53100	mucilage_area	NON_CODING
Chr3	19684898	19684898	G	A	AT3G53090	AT3G53080	AT3G53110	mucilage_area	NON_CODING
Chr3	19684898				AT3G53100	AT3G53080	AT3G53110	mucilage_area	NON_CODING
Chr3	19684926	19684926	A	C	AT3G53090	AT3G53080	AT3G53110	mucilage_area	NON_CODING
Chr3	19684926				AT3G53100	AT3G53080	AT3G53110	mucilage_area	NON_CODING
Chr3	19684976	19684976	A	G	AT3G53090	AT3G53080	AT3G53110	mucilage_area	NON_CODING
Chr3	19684976				AT3G53100	AT3G53080	AT3G53110	mucilage_area
Chr3	19685085	19685085	T	A	AT3G53090	AT3G53080	AT3G53110	mucilage_area	CODING	SYNONYMOUS
Chr3	19685085				AT3G53100	AT3G53080	AT3G53110	mucilage_area
Chr3	19685264	19685264	T	C	AT3G53090	AT3G53080	AT3G53110	mucilage_area	NON_CODING
Chr3	19685264				AT3G53100	AT3G53080	AT3G53110	mucilage_area
Chr3	19685402	19685402	G	A	AT3G53100	AT3G53090	AT3G53110	mucilage_area	CODING	SYNONYMOUS
Chr3	19685422	19685422	G	A	AT3G53100	AT3G53090	AT3G53110	mucilage_area	CODING	SYNONYMOUS
Chr3	19685447	19685447	A	G	AT3G53100	AT3G53090	AT3G53110	mucilage_area	CODING	SYNONYMOUS
Chr4	8789963	8789963	T	A	AT4G15380	AT4G15370	AT4G15390	mucilage_area	CODING	NON_SYNONYMOUS
Chr4	8790007	8790007	A	T	AT4G15380	AT4G15370	AT4G15390	mucilage_area	CODING	SYNONYMOUS
Chr4	8790070	8790070	G	A	AT4G15380	AT4G15370	AT4G15390	mucilage_area	CODING	SYNONYMOUS
Chr4	8792512	8792512	G	T	#N/A	AT4G15380	AT4G15390	mucilage_area
Chr4	8792516	8792516	G	T	#N/A	AT4G15380	AT4G15390	mucilage_area
Chr4	8792521	8792521	C	A	#N/A	AT4G15380	AT4G15390	mucilage_area
Chr4	8792527	8792527	T	G	#N/A	AT4G15380	AT4G15390	mucilage_area
Chr4	8793546	8793546	G	T	AT4G15390	AT4G15380	AT4G15393	mucilage_area	CODING	NON_SYNONYMOUS
Chr4	8793624	8793624	T	C	AT4G15390	AT4G15380	AT4G15393	mucilage_area	CODING	NON_SYNONYMOUS
Chr4	8793697	8793697	A	T	AT4G15390	AT4G15380	AT4G15393	mucilage_area	CODING	SYNONYMOUS
Chr4	8793724	8793724	A	T	AT4G15390	AT4G15380	AT4G15393	mucilage_area	CODING	SYNONYMOUS
Chr4	8793754	8793754	G	T	AT4G15390	AT4G15380	AT4G15393	mucilage_area	CODING	SYNONYMOUS
Chr4	8793839	8793839	C	G	AT4G15390	AT4G15380	AT4G15393	mucilage_area	CODING	NON_SYNONYMOUS
Chr4	8793840	8793840	C	G	AT4G15390	AT4G15380	AT4G15393	mucilage_area	CODING	NON_SYNONYMOUS
Chr4	8793888	8793888	C	A	AT4G15390	AT4G15380	AT4G15393	mucilage_area	CODING	NON_SYNONYMOUS
Chr4	8793951	8793951	T	G	AT4G15390	AT4G15380	AT4G15393	mucilage_area	CODING	NON_SYNONYMOUS
Chr4	8794014	8794014	T	C	AT4G15390	AT4G15380	AT4G15393	mucilage_area	CODING	NON_SYNONYMOUS
Chr4	8794180	8794180	G	A	AT4G15390	AT4G15380	AT4G15393	mucilage_area	CODING	SYNONYMOUS
Chr4	8794222	8794222	C	G	AT4G15390	AT4G15380	AT4G15393	mucilage_area	CODING	SYNONYMOUS
Chr4	8794284	8794284	A	G	AT4G15390	AT4G15380	AT4G15393	mucilage_area	NON_CODING
Chr4	8794486	8794486	T	A	#N/A	AT4G15390	AT4G15393	mucilage_area
Chr4	16772271	16772271	A	C	AT4G35250	AT4G35240	AT4G35260	mucilage_area	NON_CODING
Chr4	16772283	16772283	C	A	AT4G35250	AT4G35240	AT4G35260	mucilage_area	NON_CODING
Chr4	16772350	16772350	A	G	AT4G35250	AT4G35240	AT4G35260	mucilage_area	CODING	SYNONYMOUS
Chr4	16772359	16772359	G	A	AT4G35250	AT4G35240	AT4G35260	mucilage_area	CODING	SYNONYMOUS
Chr4	16772407	16772407	C	T	AT4G35250	AT4G35240	AT4G35260	mucilage_area	CODING	SYNONYMOUS
Chr4	16772559	16772559	A	C	AT4G35250	AT4G35240	AT4G35260	mucilage_area	NON_CODING
Chr4	16772561	16772561	A	C	AT4G35250	AT4G35240	AT4G35260	mucilage_area	NON_CODING
Chr5	6016887	6016887	C	A	#N/A	AT5G18200	AT5G18210	mucilage_area
Chr5	6016894	6016894	A	T	#N/A	AT5G18200	AT5G18210	mucilage_area
Chr5	6016904	6016904	T	C	#N/A	AT5G18200	AT5G18210	mucilage_area
Chr5	6016917	6016917	G	A	#N/A	AT5G18200	AT5G18210	mucilage_area
Chr5	6016920	6016920	G	A	#N/A	AT5G18200	AT5G18210	mucilage_area
Chr5	6016986	6016986	G	A	#N/A	AT5G18200	AT5G18210	mucilage_area
Chr5	6017011	6017011	A	G	#N/A	AT5G18200	AT5G18210	mucilage_area
Chr5	6017032	6017032	A	G	#N/A	AT5G18200	AT5G18210	mucilage_area
Chr5	6017059	6017059	C	T	#N/A	AT5G18200	AT5G18210	mucilage_area
Chr5	6017100	6017100	C	T	#N/A	AT5G18200	AT5G18210	mucilage_area
Chr5	6017144	6017144	A	G	#N/A	AT5G18200	AT5G18210	mucilage_area
Chr5	6017280	6017280	T	A	#N/A	AT5G18200	AT5G18210	mucilage_area
Chr5	6017282	6017282	T	A	#N/A	AT5G18200	AT5G18210	mucilage_area
Chr5	6017410	6017410	A	C	#N/A	AT5G18200	AT5G18210	mucilage_area
Chr5	6017442	6017442	C	A	#N/A	AT5G18200	AT5G18210	mucilage_area
Chr5	6017468	6017468	T	G	#N/A	AT5G18200	AT5G18210	mucilage_area
Chr5	6017520	6017520	C	T	#N/A	AT5G18200	AT5G18210	mucilage_area
Chr5	6017573	6017573	C	T	#N/A	AT5G18200	AT5G18210	mucilage_area
Chr5	6017604	6017604	G	T	#N/A	AT5G18200	AT5G18210	mucilage_area
Chr5	6017619	6017619	T	A	#N/A	AT5G18200	AT5G18210	mucilage_area
Chr5	6017620	6017620	C	T	#N/A	AT5G18200	AT5G18210	mucilage_area
Chr5	6017665	6017665	T	A	#N/A	AT5G18200	AT5G18210	mucilage_area
Chr5	6017713	6017713	G	A	#N/A	AT5G18200	AT5G18210	mucilage_area
Chr5	6017743	6017743	T	A	#N/A	AT5G18200	AT5G18210	mucilage_area
Chr5	6017762	6017762	C	G	#N/A	AT5G18200	AT5G18210	mucilage_area
Chr5	6017765	6017765	A	T	#N/A	AT5G18200	AT5G18210	mucilage_area
Chr5	7643645	7643645	A	G	#N/A	AT5G22860	AT5G22870	mucilage_area
Chr5	7643670	7643670	A	C	#N/A	AT5G22860	AT5G22870	mucilage_area
Chr5	7643672	7643672	A	C	#N/A	AT5G22860	AT5G22870	mucilage_area
Chr5	7643680	7643680	A	C	#N/A	AT5G22860	AT5G22870	mucilage_area
Chr5	7643699	7643699	A	G	#N/A	AT5G22860	AT5G22870	mucilage_area
Chr5	7643729	7643729	C	T	#N/A	AT5G22860	AT5G22870	mucilage_area
Chr5	7646591	7646591	A	G	#N/A	AT5G22860	AT5G22870	mucilage_area
Chr5	7646594	7646594	A	T	#N/A	AT5G22860	AT5G22870	mucilage_area
Chr5	7646733	7646733	A	T	#N/A	AT5G22860	AT5G22870	mucilage_area
Chr5	7646898	7646898	T	A	#N/A	AT5G22860	AT5G22870	mucilage_area
Chr5	7652289	7652289	T	C	AT5G22880	AT5G22875	AT5G22890	mucilage_area	CODING	SYNONYMOUS
Chr5	7652304	7652304	A	G	AT5G22880	AT5G22875	AT5G22890	mucilage_area	CODING	SYNONYMOUS
Chr5	7652352	7652352	A	G	AT5G22880	AT5G22875	AT5G22890	mucilage_area	CODING	SYNONYMOUS
Chr5	7652442	7652442	G	A	AT5G22880	AT5G22875	AT5G22890	mucilage_area	CODING	SYNONYMOUS
Chr5	7652443	7652443	C	A	AT5G22880	AT5G22875	AT5G22890	mucilage_area	CODING	NON_SYNONYMOUS
Chr5	7652457	7652457	C	G	AT5G22880	AT5G22875	AT5G22890	mucilage_area	CODING	SYNONYMOUS
Chr5	7653811	7653811	A	G	AT5G22890	AT5G22880	AT5G22900	mucilage_area	CODING	SYNONYMOUS
Chr5	7653884	7653884	C	T	AT5G22890	AT5G22880	AT5G22900	mucilage_area	CODING	NON_SYNONYMOUS
Chr5	7654200	7654200	C	T	AT5G22890	AT5G22880	AT5G22900	mucilage_area	CODING	NON_SYNONYMOUS
Chr5	7654621	7654621	C	A	AT5G22890	AT5G22880	AT5G22900	mucilage_area	CODING	NON_SYNONYMOUS
Chr5	7654654	7654654	T	A	AT5G22890	AT5G22880	AT5G22900	mucilage_area	CODING	SYNONYMOUS
Chr5	7654884	7654884	A	C	#N/A	AT5G22890	AT5G22900	mucilage_area
Chr5	7655055	7655055	G	C	#N/A	AT5G22890	AT5G22900	mucilage_area
Chr5	7655059	7655059	T	C	#N/A	AT5G22890	AT5G22900	mucilage_area
Chr5	7655069	7655069	A	T	#N/A	AT5G22890	AT5G22900	mucilage_area
Chr5	7655089	7655089	T	A	#N/A	AT5G22890	AT5G22900	mucilage_area
Chr5	7655308	7655308	A	G	#N/A	AT5G22890	AT5G22900	mucilage_area
Chr5	7655316	7655316	A	G	#N/A	AT5G22890	AT5G22900	mucilage_area
Chr5	7656024	7656024	G	A	#N/A	AT5G22890	AT5G22900	mucilage_area
Chr5	7656147	7656147	C	T	#N/A	AT5G22890	AT5G22900	mucilage_area
Chr5	7656229	7656229	A	G	#N/A	AT5G22890	AT5G22900	mucilage_area
Chr5	7656266	7656266	C	T	#N/A	AT5G22890	AT5G22900	mucilage_area
Chr5	7656286	7656286	G	A	#N/A	AT5G22890	AT5G22900	mucilage_area
Chr5	7656288	7656288	T	G	#N/A	AT5G22890	AT5G22900	mucilage_area
Chr5	7656307	7656307	G	T	#N/A	AT5G22890	AT5G22900	mucilage_area
Chr5	7656359	7656359	C	A	#N/A	AT5G22890	AT5G22900	mucilage_area
Chr5	7656400	7656400	A	T	#N/A	AT5G22890	AT5G22900	mucilage_area
Chr5	7656411	7656411	A	T	#N/A	AT5G22890	AT5G22900	mucilage_area
Chr5	7656423	7656423	G	C	#N/A	AT5G22890	AT5G22900	mucilage_area
Chr5	7656440	7656440	T	A	#N/A	AT5G22890	AT5G22900	mucilage_area
Chr5	7723484	7723484	T	C	#N/A	AT5G23020	AT5G23027	mucilage_area
Chr5	7723651	7723651	A	T	#N/A	AT5G23020	AT5G23027	mucilage_area
Chr5	7723657	7723657	T	G	#N/A	AT5G23020	AT5G23027	mucilage_area
Chr5	7723807	7723807	A	T	#N/A	AT5G23020	AT5G23027	mucilage_area
Chr5	7723840	7723840	A	G	#N/A	AT5G23020	AT5G23027	mucilage_area
Chr5	7723954	7723954	A	G	#N/A	AT5G23020	AT5G23027	mucilage_area
Chr5	7724007	7724007	T	A	#N/A	AT5G23020	AT5G23027	mucilage_area
Chr5	7724064	7724064	A	T	#N/A	AT5G23020	AT5G23027	mucilage_area
Chr5	7724193	7724193	C	T	#N/A	AT5G23020	AT5G23027	mucilage_area
Chr5	7724210	7724210	A	G	#N/A	AT5G23020	AT5G23027	mucilage_area
Chr5	9249415	9249415	G	A	#N/A	AT5G26340	AT5G26360	mucilage_area
Chr5	9249487	9249487	G	A	#N/A	AT5G26340	AT5G26360	mucilage_area	CODING	NON_SYNONYMOUS
Chr5	9249542	9249542	C	T	#N/A	AT5G26340	AT5G26360	mucilage_area	CODING	NON_SYNONYMOUS
Chr5	9249548	9249548	T	C	#N/A	AT5G26340	AT5G26360	mucilage_area	CODING	NON_SYNONYMOUS
Chr5	9249581	9249581	A	G	#N/A	AT5G26340	AT5G26360	mucilage_area	CODING	NON_SYNONYMOUS
Chr5	9249632	9249632	G	C	#N/A	AT5G26340	AT5G26360	mucilage_area	CODING	NON_SYNONYMOUS
Chr5	9249661	9249661	G	A	#N/A	AT5G26340	AT5G26360	mucilage_area	CODING	NON_SYNONYMOUS
Chr5	9249711	9249711	A	G	#N/A	AT5G26340	AT5G26360	mucilage_area	CODING	SYNONYMOUS
Chr5	9249712	9249712	A	T	#N/A	AT5G26340	AT5G26360	mucilage_area	CODING	NON_SYNONYMOUS
Chr5	9249758	9249758	G	A	#N/A	AT5G26340	AT5G26360	mucilage_area	CODING	NON_SYNONYMOUS
Chr5	9249827	9249827	G	A	#N/A	AT5G26340	AT5G26360	mucilage_area	CODING	NON_SYNONYMOUS
Chr5	9250101	9250101	G	A	#N/A	AT5G26340	AT5G26360	mucilage_area	CODING	SYNONYMOUS
Chr5	9250130	9250130	A	T	#N/A	AT5G26340	AT5G26360	mucilage_area	CODING	NON_SYNONYMOUS
Chr5	9250281	9250281	G	A	#N/A	AT5G26340	AT5G26360	mucilage_area	CODING	SYNONYMOUS
Chr5	9250299	9250299	C	T	#N/A	AT5G26340	AT5G26360	mucilage_area	CODING	SYNONYMOUS
Chr5	9250311	9250311	G	A	#N/A	AT5G26340	AT5G26360	mucilage_area	CODING	NON_SYNONYMOUS
Chr5	9252433	9252433	C	T	#N/A	AT5G26340	AT5G26360	mucilage_area	CODING	NON_SYNONYMOUS
Chr5	9252474	9252474	C	T	#N/A	AT5G26340	AT5G26360	mucilage_area	CODING	SYNONYMOUS
Chr5	9252539	9252539	A	T	#N/A	AT5G26340	AT5G26360	mucilage_area	CODING	NON_SYNONYMOUS
Chr5	9658739	9658739	C	T	AT5G27360	AT5G27350	AT5G27370	mucilage_area	NON_CODING
Chr5	9658783	9658783	T	A	AT5G27360	AT5G27350	AT5G27370	mucilage_area	NON_CODING
Chr5	9658784	9658784	C	T	AT5G27360	AT5G27350	AT5G27370	mucilage_area	NON_CODING
Chr5	9658857	9658857	T	C	AT5G27360	AT5G27350	AT5G27370	mucilage_area	CODING	SYNONYMOUS
Chr5	9658885	9658885	G	A	AT5G27360	AT5G27350	AT5G27370	mucilage_area	CODING	NON_SYNONYMOUS
Chr5	9658895	9658895	G	T	AT5G27360	AT5G27350	AT5G27370	mucilage_area	NON_CODING
Chr5	9658904	9658904	T	G	AT5G27360	AT5G27350	AT5G27370	mucilage_area	NON_CODING
Chr5	9658965	9658965	A	C	AT5G27360	AT5G27350	AT5G27370	mucilage_area	NON_CODING
Chr5	9658979	9658979	A	G	AT5G27360	AT5G27350	AT5G27370	mucilage_area	NON_CODING
Chr5	9658981	9658981	G	A	AT5G27360	AT5G27350	AT5G27370	mucilage_area	NON_CODING
Chr5	9659069	9659069	A	C	AT5G27360	AT5G27350	AT5G27370	mucilage_area	CODING	NON_SYNONYMOUS
Chr5	9659112	9659112	A	T	AT5G27360	AT5G27350	AT5G27370	mucilage_area	NON_CODING
Chr5	9659122	9659122	G	A	AT5G27360	AT5G27350	AT5G27370	mucilage_area	NON_CODING
Chr5	9659141	9659141	T	C	AT5G27360	AT5G27350	AT5G27370	mucilage_area	NON_CODING
Chr5	9659144	9659144	T	A	AT5G27360	AT5G27350	AT5G27370	mucilage_area	NON_CODING
Chr5	9659168	9659168	G	A	AT5G27360	AT5G27350	AT5G27370	mucilage_area	NON_CODING
Chr5	9659171	9659171	A	C	AT5G27360	AT5G27350	AT5G27370	mucilage_area	NON_CODING
Chr5	9659186	9659186	A	G	AT5G27360	AT5G27350	AT5G27370	mucilage_area	NON_CODING
Chr5	9659262	9659262	A	T	AT5G27360	AT5G27350	AT5G27370	mucilage_area	CODING	NON_SYNONYMOUS
Chr5	9659288	9659288	T	G	AT5G27360	AT5G27350	AT5G27370	mucilage_area	NON_CODING
Chr5	9659527	9659527	A	C	AT5G27360	AT5G27350	AT5G27370	mucilage_area	NON_CODING
Chr5	9659554	9659554	A	T	AT5G27360	AT5G27350	AT5G27370	mucilage_area	NON_CODING
Chr5	9659579	9659579	C	T	AT5G27360	AT5G27350	AT5G27370	mucilage_area	NON_CODING
Chr5	9659592	9659592	C	T	AT5G27360	AT5G27350	AT5G27370	mucilage_area	CODING	SYNONYMOUS
Chr5	9659661	9659661	A	T	AT5G27360	AT5G27350	AT5G27370	mucilage_area	CODING	NON_SYNONYMOUS
Chr5	9659677	9659677	T	A	AT5G27360	AT5G27350	AT5G27370	mucilage_area	NON_CODING
Chr5	9659681	9659681	T	G	AT5G27360	AT5G27350	AT5G27370	mucilage_area	NON_CODING
Chr5	9659723	9659723	G	A	AT5G27360	AT5G27350	AT5G27370	mucilage_area	NON_CODING
Chr5	9659768	9659768	G	A	AT5G27360	AT5G27350	AT5G27370	mucilage_area	NON_CODING
Chr5	9659797	9659797	A	T	AT5G27360	AT5G27350	AT5G27370	mucilage_area	NON_CODING
Chr5	9659817	9659817	G	A	AT5G27360	AT5G27350	AT5G27370	mucilage_area	NON_CODING
Chr5	9659892	9659892	A	C	AT5G27360	AT5G27350	AT5G27370	mucilage_area	CODING	SYNONYMOUS
Chr5	9659912	9659912	A	T	AT5G27360	AT5G27350	AT5G27370	mucilage_area	NON_CODING
Chr5	9659921	9659921	A	T	AT5G27360	AT5G27350	AT5G27370	mucilage_area	NON_CODING
Chr5	9659934	9659934	C	A	AT5G27360	AT5G27350	AT5G27370	mucilage_area	NON_CODING
Chr5	9659949	9659949	T	G	AT5G27360	AT5G27350	AT5G27370	mucilage_area	NON_CODING
Chr5	9660122	9660122	G	T	AT5G27360	AT5G27350	AT5G27370	mucilage_area	NON_CODING
Chr5	9660172	9660172	G	A	AT5G27360	AT5G27350	AT5G27370	mucilage_area	NON_CODING
Chr5	9660194	9660194	T	A	AT5G27360	AT5G27350	AT5G27370	mucilage_area	NON_CODING
Chr5	9660220	9660220	C	T	AT5G27360	AT5G27350	AT5G27370	mucilage_area	CODING	SYNONYMOUS
Chr5	9660226	9660226	G	T	AT5G27360	AT5G27350	AT5G27370	mucilage_area	CODING	NON_SYNONYMOUS
Chr5	9660464	9660464	C	A	AT5G27360	AT5G27350	AT5G27370	mucilage_area	CODING	SYNONYMOUS
Chr5	9660466	9660466	G	A	AT5G27360	AT5G27350	AT5G27370	mucilage_area	CODING	SYNONYMOUS
Chr5	9660553	9660553	A	T	AT5G27360	AT5G27350	AT5G27370	mucilage_area	NON_CODING
Chr5	9660554	9660554	T	A	AT5G27360	AT5G27350	AT5G27370	mucilage_area	NON_CODING
Chr5	9660555	9660555	T	A	AT5G27360	AT5G27350	AT5G27370	mucilage_area	NON_CODING
Chr5	9660557	9660557	T	A	AT5G27360	AT5G27350	AT5G27370	mucilage_area	NON_CODING
Chr5	9660759	9660759	C	T	AT5G27360	AT5G27350	AT5G27370	mucilage_area	NON_CODING
Chr5	9660776	9660776	A	T	AT5G27360	AT5G27350	AT5G27370	mucilage_area	NON_CODING
Chr5	9660782	9660782	T	A	AT5G27360	AT5G27350	AT5G27370	mucilage_area	NON_CODING
Chr5	9660783	9660783	T	C	AT5G27360	AT5G27350	AT5G27370	mucilage_area	NON_CODING
Chr5	9660820	9660820	T	A	AT5G27360	AT5G27350	AT5G27370	mucilage_area	NON_CODING
Chr5	9660826	9660826	T	A	AT5G27360	AT5G27350	AT5G27370	mucilage_area	NON_CODING
Chr5	9660902	9660902	C	A	AT5G27360	AT5G27350	AT5G27370	mucilage_area	NON_CODING
Chr5	17736682	17736682	C	T	AT5G44070	AT5G44065	AT5G44080	mucilage_area	NON_CODING
Chr5	17736700	17736700	T	C	AT5G44070	AT5G44065	AT5G44080	mucilage_area	NON_CODING
Chr5	17736716	17736716	C	T	AT5G44070	AT5G44065	AT5G44080	mucilage_area	NON_CODING
Chr5	17736720	17736720	G	A	AT5G44070	AT5G44065	AT5G44080	mucilage_area	NON_CODING
Chr5	17736767	17736767	T	C	AT5G44070	AT5G44065	AT5G44080	mucilage_area	NON_CODING
Chr5	17736921	17736921	C	T	AT5G44070	AT5G44065	AT5G44080	mucilage_area	CODING	NON_SYNONYMOUS
Chr5	17737004	17737004	C	A	AT5G44070	AT5G44065	AT5G44080	mucilage_area	NON_CODING
Chr5	17737043	17737043	T	A	AT5G44070	AT5G44065	AT5G44080	mucilage_area	NON_CODING
Chr5	17737046	17737046	G	T	AT5G44070	AT5G44065	AT5G44080	mucilage_area	NON_CODING
Chr5	17737081	17737081	G	A	AT5G44070	AT5G44065	AT5G44080	mucilage_area	CODING	SYNONYMOUS
Chr5	17737114	17737114	T	C	AT5G44070	AT5G44065	AT5G44080	mucilage_area	CODING	SYNONYMOUS
Chr5	17737443	17737443	C	T	AT5G44070	AT5G44065	AT5G44080	mucilage_area	NON_CODING
Chr5	17737562	17737562	G	A	AT5G44070	AT5G44065	AT5G44080	mucilage_area	NON_CODING
Chr5	17737580	17737580	A	T	AT5G44070	AT5G44065	AT5G44080	mucilage_area	NON_CODING
Chr5	17737690	17737690	T	A	AT5G44070	AT5G44065	AT5G44080	mucilage_area	NON_CODING
Chr5	17737728	17737728	A	G	AT5G44070	AT5G44065	AT5G44080	mucilage_area	NON_CODING
Chr5	17737751	17737751	C	G	AT5G44070	AT5G44065	AT5G44080	mucilage_area	NON_CODING
Chr5	17737869	17737869	T	A	#N/A	AT5G44070	AT5G44080	mucilage_area
Chr5	17737889	17737889	A	T	#N/A	AT5G44070	AT5G44080	mucilage_area
Chr5	17737920	17737920	C	A	#N/A	AT5G44070	AT5G44080	mucilage_area
Chr5	17737948	17737948	C	G	#N/A	AT5G44070	AT5G44080	mucilage_area
Chr5	17737988	17737988	T	A	#N/A	AT5G44070	AT5G44080	mucilage_area
Chr5	17738026	17738026	C	T	#N/A	AT5G44070	AT5G44080	mucilage_area
Chr5	17738058	17738058	A	T	#N/A	AT5G44070	AT5G44080	mucilage_area
Chr5	22341704	22341704	G	T	#N/A	AT5G55056	AT5G55060	mucilage_area
Chr5	22341726	22341726	G	A	#N/A	AT5G55056	AT5G55060	mucilage_area
Chr5	22341822	22341822	C	A	#N/A	AT5G55056	AT5G55060	mucilage_area
Chr5	22341851	22341851	A	T	#N/A	AT5G55056	AT5G55060	mucilage_area
Chr1	3197144	3197144	T	A	AT1G09840	AT1G09830	AT1G09850	non_adherent_mucilage	NON_CODING
Chr1	3197193	3197193	T	C	AT1G09840	AT1G09830	AT1G09850	non_adherent_mucilage	NON_CODING
Chr1	3197218	3197218	T	C	AT1G09840	AT1G09830	AT1G09850	non_adherent_mucilage	NON_CODING
Chr1	3197224	3197224	G	A	AT1G09840	AT1G09830	AT1G09850	non_adherent_mucilage	NON_CODING
Chr1	3197347	3197347	A	C	AT1G09840	AT1G09830	AT1G09850	non_adherent_mucilage	NON_CODING
Chr1	3197375	3197375	G	A	AT1G09840	AT1G09830	AT1G09850	non_adherent_mucilage	NON_CODING
Chr1	3197403	3197403	C	T	AT1G09840	AT1G09830	AT1G09850	non_adherent_mucilage	NON_CODING
Chr1	3197437	3197437	T	A	AT1G09840	AT1G09830	AT1G09850	non_adherent_mucilage	NON_CODING
Chr1	3197449	3197449	A	G	AT1G09840	AT1G09830	AT1G09850	non_adherent_mucilage	NON_CODING
Chr1	3197482	3197482	A	T	AT1G09840	AT1G09830	AT1G09850	non_adherent_mucilage	NON_CODING
Chr1	3197503	3197503	T	A	AT1G09840	AT1G09830	AT1G09850	non_adherent_mucilage	NON_CODING
Chr1	3197676	3197676	T	A	AT1G09840	AT1G09830	AT1G09850	non_adherent_mucilage	NON_CODING
Chr1	3197791	3197791	A	G	AT1G09840	AT1G09830	AT1G09850	non_adherent_mucilage	CODING	SYNONYMOUS
Chr1	3197848	3197848	A	T	AT1G09840	AT1G09830	AT1G09850	non_adherent_mucilage	CODING	SYNONYMOUS
Chr1	3197932	3197932	G	A	AT1G09840	AT1G09830	AT1G09850	non_adherent_mucilage	NON_CODING
Chr1	3199078	3199078	C	G	AT1G09840	AT1G09830	AT1G09850	non_adherent_mucilage	NON_CODING
Chr1	3199215	3199215	C	T	AT1G09840	AT1G09830	AT1G09850	non_adherent_mucilage	CODING	SYNONYMOUS
Chr1	3199288	3199288	A	T	AT1G09840	AT1G09830	AT1G09850	non_adherent_mucilage	NON_CODING
Chr1	3199315	3199315	T	A	AT1G09840	AT1G09830	AT1G09850	non_adherent_mucilage	NON_CODING
Chr1	3199348	3199348	C	G	AT1G09840	AT1G09830	AT1G09850	non_adherent_mucilage	NON_CODING
Chr1	3199402	3199402	T	C	AT1G09840	AT1G09830	AT1G09850	non_adherent_mucilage	CODING	SYNONYMOUS
Chr1	4470666	4470666	A	C	AT1G13120	AT1G13110	AT1G13130	non_adherent_mucilage	NON_CODING
Chr1	4470767	4470767	G	C	AT1G13120	AT1G13110	AT1G13130	non_adherent_mucilage	NON_CODING
Chr1	4470772	4470772	G	A	AT1G13120	AT1G13110	AT1G13130	non_adherent_mucilage	NON_CODING
Chr1	4470776	4470776	A	G	AT1G13120	AT1G13110	AT1G13130	non_adherent_mucilage	NON_CODING
Chr1	4470836	4470836	C	T	AT1G13120	AT1G13110	AT1G13130	non_adherent_mucilage	NON_CODING
Chr1	4470855	4470855	A	T	AT1G13120	AT1G13110	AT1G13130	non_adherent_mucilage	NON_CODING
Chr1	4470862	4470862	A	C	AT1G13120	AT1G13110	AT1G13130	non_adherent_mucilage	NON_CODING
Chr1	4470978	4470978	C	G	AT1G13120	AT1G13110	AT1G13130	non_adherent_mucilage	NON_CODING
Chr1	4471009	4471009	A	T	AT1G13120	AT1G13110	AT1G13130	non_adherent_mucilage	NON_CODING
Chr1	4471019	4471019	C	A	AT1G13120	AT1G13110	AT1G13130	non_adherent_mucilage	NON_CODING
Chr1	4471029	4471029	A	T	AT1G13120	AT1G13110	AT1G13130	non_adherent_mucilage	NON_CODING
Chr1	4471074	4471074	T	A	AT1G13120	AT1G13110	AT1G13130	non_adherent_mucilage	CODING	NON_SYNONYMOUS
Chr1	4471126	4471126	T	C	AT1G13120	AT1G13110	AT1G13130	non_adherent_mucilage	CODING	SYNONYMOUS
Chr1	4471156	4471156	A	G	AT1G13120	AT1G13110	AT1G13130	non_adherent_mucilage	NON_CODING
Chr1	4471207	4471207	G	A	AT1G13120	AT1G13110	AT1G13130	non_adherent_mucilage	NON_CODING
Chr1	4471216	4471216	A	T	AT1G13120	AT1G13110	AT1G13130	non_adherent_mucilage	NON_CODING
Chr1	4471223	4471223	T	C	AT1G13120	AT1G13110	AT1G13130	non_adherent_mucilage	NON_CODING
Chr1	4471343	4471343	T	A	AT1G13120	AT1G13110	AT1G13130	non_adherent_mucilage	CODING	NON_SYNONYMOUS
Chr1	4471349	4471349	G	A	AT1G13120	AT1G13110	AT1G13130	non_adherent_mucilage	CODING	SYNONYMOUS
Chr1	4471524	4471524	T	A	AT1G13120	AT1G13110	AT1G13130	non_adherent_mucilage	CODING	NON_SYNONYMOUS
Chr1	4471525	4471525	G	A	AT1G13120	AT1G13110	AT1G13130	non_adherent_mucilage	CODING	STOP_GAINED
Chr1	4471568	4471568	A	C	AT1G13120	AT1G13110	AT1G13130	non_adherent_mucilage	CODING	NON_SYNONYMOUS
Chr1	4471616	4471616	A	G	AT1G13120	AT1G13110	AT1G13130	non_adherent_mucilage	CODING	SYNONYMOUS
Chr1	4471636	4471636	A	T	AT1G13120	AT1G13110	AT1G13130	non_adherent_mucilage	NON_CODING
Chr1	4471730	4471730	T	C	AT1G13120	AT1G13110	AT1G13130	non_adherent_mucilage	NON_CODING
Chr1	4471736	4471736	G	C	AT1G13120	AT1G13110	AT1G13130	non_adherent_mucilage	NON_CODING
Chr1	4471973	4471973	T	C	AT1G13120	AT1G13110	AT1G13130	non_adherent_mucilage	NON_CODING
Chr1	11344459	11344459	C	G	AT1G31690	AT1G31670	AT1G31710	non_adherent_mucilage	CODING	SYNONYMOUS
Chr1	11344502	11344502	T	G	AT1G31690	AT1G31670	AT1G31710	non_adherent_mucilage	CODING	NON_SYNONYMOUS
Chr1	11344604	11344604	A	G	AT1G31690	AT1G31670	AT1G31710	non_adherent_mucilage	CODING	NON_SYNONYMOUS
Chr1	11344776	11344776	A	G	AT1G31690	AT1G31670	AT1G31710	non_adherent_mucilage	NON_CODING
Chr1	11344778	11344778	G	T	AT1G31690	AT1G31670	AT1G31710	non_adherent_mucilage	NON_CODING
Chr1	11344782	11344782	A	G	AT1G31690	AT1G31670	AT1G31710	non_adherent_mucilage	NON_CODING
Chr1	11344798	11344798	T	A	AT1G31690	AT1G31670	AT1G31710	non_adherent_mucilage	NON_CODING
Chr1	11344817	11344817	G	T	AT1G31690	AT1G31670	AT1G31710	non_adherent_mucilage	NON_CODING
Chr1	11344826	11344826	T	C	AT1G31690	AT1G31670	AT1G31710	non_adherent_mucilage	NON_CODING
Chr1	11344842	11344842	T	G	AT1G31690	AT1G31670	AT1G31710	non_adherent_mucilage	NON_CODING
Chr1	11344924	11344924	T	A	AT1G31690	AT1G31670	AT1G31710	non_adherent_mucilage	NON_CODING
Chr1	11345370	11345370	T	A	AT1G31690	AT1G31670	AT1G31710	non_adherent_mucilage	NON_CODING
Chr1	11345374	11345374	C	T	AT1G31690	AT1G31670	AT1G31710	non_adherent_mucilage	NON_CODING
Chr1	11345459	11345459	C	A	AT1G31690	AT1G31670	AT1G31710	non_adherent_mucilage	CODING	SYNONYMOUS
Chr1	11345495	11345495	C	A	AT1G31690	AT1G31670	AT1G31710	non_adherent_mucilage	CODING	NON_SYNONYMOUS
Chr1	11345497	11345497	G	A	AT1G31690	AT1G31670	AT1G31710	non_adherent_mucilage	CODING	NON_SYNONYMOUS
Chr1	11345561	11345561	T	C	AT1G31690	AT1G31670	AT1G31710	non_adherent_mucilage	CODING	SYNONYMOUS
Chr1	11345585	11345585	C	T	AT1G31690	AT1G31670	AT1G31710	non_adherent_mucilage	CODING	SYNONYMOUS
Chr1	11377227	11377227	A	G	AT1G31770	AT1G31760	AT1G31772	non_adherent_mucilage	CODING	SYNONYMOUS
Chr1	11377318	11377318	C	G	AT1G31770	AT1G31760	AT1G31772	non_adherent_mucilage	NON_CODING
Chr1	11377324	11377324	G	C	AT1G31770	AT1G31760	AT1G31772	non_adherent_mucilage	NON_CODING
Chr1	11377340	11377340	C	T	AT1G31770	AT1G31760	AT1G31772	non_adherent_mucilage	NON_CODING
Chr1	11377355	11377355	G	A	AT1G31770	AT1G31760	AT1G31772	non_adherent_mucilage	NON_CODING
Chr1	27785883	27785883	T	C	AT1G73880	AT1G73875	AT1G73885	non_adherent_mucilage	CODING	SYNONYMOUS
Chr1	27785896	27785896	A	C	AT1G73880	AT1G73875	AT1G73885	non_adherent_mucilage	CODING	NON_SYNONYMOUS
Chr1	27785910	27785910	G	T	AT1G73880	AT1G73875	AT1G73885	non_adherent_mucilage	CODING	SYNONYMOUS
Chr1	27785912	27785912	A	G	AT1G73880	AT1G73875	AT1G73885	non_adherent_mucilage	CODING	NON_SYNONYMOUS
Chr1	27786015	27786015	A	T	AT1G73880	AT1G73875	AT1G73885	non_adherent_mucilage	CODING	SYNONYMOUS
Chr1	27786042	27786042	A	G	AT1G73880	AT1G73875	AT1G73885	non_adherent_mucilage	CODING	SYNONYMOUS
Chr1	27786130	27786130	C	T	AT1G73880	AT1G73875	AT1G73885	non_adherent_mucilage	CODING	SYNONYMOUS
Chr1	27786168	27786168	G	A	AT1G73880	AT1G73875	AT1G73885	non_adherent_mucilage	CODING	SYNONYMOUS
Chr2	9782979	9782979	A	T	AT2G22980	AT2G22970	AT2G22990	non_adherent_mucilage	NON_CODING
Chr2	9782983	9782983	A	T	AT2G22980	AT2G22970	AT2G22990	non_adherent_mucilage	NON_CODING
Chr2	9783384	9783384	C	T	#N/A	AT2G22980	AT2G22990	non_adherent_mucilage
Chr2	9783406	9783406	C	T	#N/A	AT2G22980	AT2G22990	non_adherent_mucilage
Chr2	9783443	9783443	A	T	#N/A	AT2G22980	AT2G22990	non_adherent_mucilage
Chr2	9783530	9783530	C	T	#N/A	AT2G22980	AT2G22990	non_adherent_mucilage
Chr2	9783532	9783532	T	A	#N/A	AT2G22980	AT2G22990	non_adherent_mucilage
Chr2	9791037	9791037	G	A	#N/A	AT2G22990	AT2G23000	non_adherent_mucilage
Chr2	9791075	9791075	T	A	#N/A	AT2G22990	AT2G23000	non_adherent_mucilage
Chr2	9791166	9791166	G	A	#N/A	AT2G22990	AT2G23000	non_adherent_mucilage
Chr2	14536528	14536528	C	T	AT2G34490	AT2G34480	AT2G34500	non_adherent_mucilage	CODING	SYNONYMOUS
Chr2	14536540	14536540	A	G	AT2G34490	AT2G34480	AT2G34500	non_adherent_mucilage	CODING	SYNONYMOUS
Chr2	14536563	14536563	A	T	AT2G34490	AT2G34480	AT2G34500	non_adherent_mucilage	CODING	NON_SYNONYMOUS
Chr2	14536648	14536648	C	T	AT2G34490	AT2G34480	AT2G34500	non_adherent_mucilage	CODING	SYNONYMOUS
Chr2	14536653	14536653	T	C	AT2G34490	AT2G34480	AT2G34500	non_adherent_mucilage	CODING	NON_SYNONYMOUS
Chr2	14536673	14536673	C	T	AT2G34490	AT2G34480	AT2G34500	non_adherent_mucilage	CODING	NON_SYNONYMOUS
Chr2	14536687	14536687	G	A	AT2G34490	AT2G34480	AT2G34500	non_adherent_mucilage	CODING	SYNONYMOUS
Chr2	14536795	14536795	G	A	AT2G34490	AT2G34480	AT2G34500	non_adherent_mucilage	CODING	SYNONYMOUS
Chr2	14536837	14536837	G	A	AT2G34490	AT2G34480	AT2G34500	non_adherent_mucilage	CODING	SYNONYMOUS
Chr2	14536934	14536934	G	T	AT2G34490	AT2G34480	AT2G34500	non_adherent_mucilage	CODING	NON_SYNONYMOUS
Chr2	14537050	14537050	T	G	AT2G34490	AT2G34480	AT2G34500	non_adherent_mucilage	CODING	SYNONYMOUS
Chr2	14537077	14537077	G	A	AT2G34490	AT2G34480	AT2G34500	non_adherent_mucilage	CODING	SYNONYMOUS
Chr2	14537122	14537122	G	A	AT2G34490	AT2G34480	AT2G34500	non_adherent_mucilage	CODING	SYNONYMOUS
Chr2	14537131	14537131	G	T	AT2G34490	AT2G34480	AT2G34500	non_adherent_mucilage	CODING	SYNONYMOUS
Chr2	14537146	14537146	A	G	AT2G34490	AT2G34480	AT2G34500	non_adherent_mucilage	CODING	SYNONYMOUS
Chr2	14537161	14537161	G	A	AT2G34490	AT2G34480	AT2G34500	non_adherent_mucilage	CODING	SYNONYMOUS
Chr2	14537170	14537170	T	C	AT2G34490	AT2G34480	AT2G34500	non_adherent_mucilage	CODING	SYNONYMOUS
Chr2	14537189	14537189	A	T	AT2G34490	AT2G34480	AT2G34500	non_adherent_mucilage	CODING	NON_SYNONYMOUS
Chr2	14537347	14537347	G	A	AT2G34490	AT2G34480	AT2G34500	non_adherent_mucilage	CODING	SYNONYMOUS
Chr3	9903939	9903939	G	T	#N/A	AT3G26870	AT3G26880	non_adherent_mucilage
Chr3	9903942	9903942	T	G	#N/A	AT3G26870	AT3G26880	non_adherent_mucilage
Chr3	9904097	9904097	G	A	#N/A	AT3G26870	AT3G26880	non_adherent_mucilage
Chr3	9904124	9904124	T	C	#N/A	AT3G26870	AT3G26880	non_adherent_mucilage
Chr3	9904136	9904136	T	G	#N/A	AT3G26870	AT3G26880	non_adherent_mucilage
Chr3	9904141	9904141	G	A	#N/A	AT3G26870	AT3G26880	non_adherent_mucilage
Chr3	9904142	9904142	G	A	#N/A	AT3G26870	AT3G26880	non_adherent_mucilage
Chr3	9904151	9904151	T	C	#N/A	AT3G26870	AT3G26880	non_adherent_mucilage
Chr3	9904158	9904158	T	C	#N/A	AT3G26870	AT3G26880	non_adherent_mucilage
Chr3	9904267	9904267	T	A	#N/A	AT3G26870	AT3G26880	non_adherent_mucilage
Chr3	9904268	9904268	T	G	#N/A	AT3G26870	AT3G26880	non_adherent_mucilage
Chr4	9451870	9451870	A	G	AT4G16790	AT4G16780	AT4G16800	non_adherent_mucilage	CODING	SYNONYMOUS
Chr4	9451876	9451876	G	A	AT4G16790	AT4G16780	AT4G16800	non_adherent_mucilage	CODING	SYNONYMOUS
Chr4	9451877	9451877	A	C	AT4G16790	AT4G16780	AT4G16800	non_adherent_mucilage	CODING	NON_SYNONYMOUS
Chr4	9451884	9451884	T	A	AT4G16790	AT4G16780	AT4G16800	non_adherent_mucilage	CODING	NON_SYNONYMOUS
Chr4	9451890	9451890	C	T	AT4G16790	AT4G16780	AT4G16800	non_adherent_mucilage	CODING	NON_SYNONYMOUS
Chr4	9452080	9452080	C	T	AT4G16790	AT4G16780	AT4G16800	non_adherent_mucilage	CODING	NON_SYNONYMOUS
									178 NON_CODING
									379 CODING
									334
